# A comprehensive analysis of calreticulin mutants reveals distinct biophysicochemical proprieties with a potential for refined targeted therapies

**DOI:** 10.64898/2026.06.19.733337

**Authors:** Orhan Nedim Kurt, Mustafa Baran Ozturk, Eylul Civelek, Ilyas Chachoua

**Affiliations:** Department of Molecular Biology and Genetics, Bilkent University, Ankara, Türkiye

**Author notes:** Equal contribution (Mustafa Baran Ozturk, Eylul Civelek). The authors declare no potential conflicts of interest.

**Keywords:** Calreticulin mutants, Type 1, Type 2, biophysicochemical properties, MPN, MPL

## Abstract

Calreticulin mutations in myeloproliferative neoplasms result in the replacement of the C-terminus acidic sequence with a positively charged tail that causes pathological activation of the thrombopoietin. The two canonical variants are Type-1 and Type-2. The remaining are mainly classified as Type-1 or Type-2 like based on the wild type sequence retained. Here, we performed in silico biophysicochemical analyses of 76 CALR exon 9 frameshift variants by their sequence and predicted biophysical properties, complemented by structural modeling of the mutant homodimers. Beyond confirming the Type-1 versus Type-2 distinction, we found that the Type 1-like variants form a continuum of charge architecture along which two reproducible subgroups can be identified, rather than sharply separated classes. This work refines the conventional mechanism-based classification into a charge-resolved framework and provides testable hypotheses linking novel-tail chemistry to receptor activation in CALR-mutant neoplasms and paves the way for improved targeted therapies based on individual mutants’ characteristics
