## Supplemental Table 12 for "A comprehensive analysis of calreticulin mutants reveals distinct biophysicochemical proprieties with a potential for refined targeted therapies"

variant_id	group3	len	Rg	Re	nu	asph	sg_sg_dist
var103	Type 1-A	66	26.514005834304346	61.48226035731064	0.5328646898269653	0.4711627960205078	9.442702293395996
var107	Type 1-A	65	26.64442070629886	61.8316241037668	0.5417942404747009	0.4744898080825805	9.286150932312012
var11	Type 1-A	68	26.811188582144062	62.00660119128177	0.5348389148712158	0.4694594740867615	9.203946113586426
var112	Type 1-A	65	27.050662537911126	62.63189800317422	0.5527855753898621	0.4802800416946411	9.317668914794922
var121	Type 1-A	65	26.366715856180715	61.17131653970373	0.5402589440345764	0.470328688621521	8.855628967285156
var123	Type 1-A	65	26.434113675563523	61.390269590220136	0.5425843000411987	0.4715318977832794	8.899740219116211
var128	Type 1-A	65	26.1379788481975	60.7846868334419	0.5414880514144897	0.4674414098262787	9.210305213928224
var131	Type 1-A	65	26.75770509398177	62.09917401335506	0.5488642454147339	0.478082537651062	9.24974250793457
var134	Type 1-A	65	26.434113675563523	61.390269590220136	0.5425843000411987	0.4715318977832794	9.39076805114746
var135	Type 1-A	64	25.58030891418457	59.36420440673828	0.5312668085098267	0.464042603969574	9.28281593322754
var136	Type 1-A	65	26.64442070629886	61.8316241037668	0.5417942404747009	0.4744898080825805	9.268338203430176
var137	Type 1-A	65	25.872501061624803	60.00861717616061	0.5360782146453857	0.4635509848594665	9.383611679077148
var159	Type 1-A	78	31.431622206506784	72.50494160100796	0.577985942363739	0.4941498637199402	44.500362396240234
var167	Type 1-A	64	26.19845390319824	60.83795166015625	0.5401780605316162	0.4713708460330963	9.299687385559082
var17	Type 1-A	65	25.904040388562972	59.997622237710694	0.5382872223854065	0.4612340331077575	9.396879196166992
var45	Type 1-A	65	26.434113675563523	61.390269590220136	0.5425843000411987	0.4715318977832794	9.446826934814451
var47	Type 1-A	65	26.366715856180715	61.17131653970373	0.5402589440345764	0.470328688621521	8.902120590209961
var64	Type 1-A	64	25.9246883392334	60.18523406982422	0.5388697385787964	0.4670372903347015	165.06924438476562
var7	Type 1-A	65	26.75770509398177	62.09917401335506	0.5488642454147339	0.478082537651062	9.242145538330078
var81	Type 1-A	65	26.003367739867404	60.277074360390195	0.5351533889770508	0.4642828702926636	9.05808448791504
var83	Type 1-A	66	26.338693114949233	60.91155412815501	0.5391569137573242	0.4659980237483978	9.63592529296875
var87	Type 1-A	65	26.723864903175667	61.87585374253127	0.5451902747154236	0.4748588800430298	9.338662147521973
var9	Type 1-A	78	31.747019977656368	73.38775046125585	0.5811014771461487	0.4941869974136352	65.43919372558594
var96	Type 1-A	65	26.366715856180715	61.17131653970373	0.5402589440345764	0.470328688621521	179.46278381347656
var99	Type 1-A	65	26.434113675563523	61.390269590220136	0.5425843000411987	0.4715318977832794	9.46107006072998
var116	Type 1-B	61	24.799471493122745	57.604993384613266	0.5391590595245361	0.4581740498542785	89.99012756347656
var12	Type 1-B	59	24.597712664129062	57.08577830763523	0.5458241701126099	0.4633399248123169	168.06968688964844
var120	Type 1-B	61	24.80998682055725	57.640798009353944	0.5389813184738159	0.4583157300949096	148.888427734375
var122	Type 1-B	59	24.281927645438543	56.48141081421353	0.5409950017929077	0.4573778510093689	158.8761749267578
var132	Type 1-B	59	24.855127770094654	57.60354596944596	0.5467178821563721	0.4673129022121429	157.98092651367188
var15	Type 1-B	64	25.165992736816406	58.15297317504883	0.5381259918212891	0.4553146958351135	158.8761749267578
var19	Type 1-B	61	25.23533339807522	58.76537755014807	0.5438486337661743	0.4653568267822265	142.51400756835938
var20	Type 1-B	59	24.27173813725289	56.517861563841024	0.5424203872680664	0.4575327634811401	158.66015625
var24	Type 1-B	61	24.80998682055725	57.640798009353944	0.5389813184738159	0.4583157300949096	148.888427734375
var25	Type 1-B	61	24.799471493122745	57.604993384613266	0.5391590595245361	0.4581740498542785	134.2391815185547
var46	Type 1-B	61	25.23533339807522	58.76537755014807	0.5438486337661743	0.4653568267822265	142.51400756835938
var63	Type 1-B	59	24.855127770094654	57.60354596944596	0.5467178821563721	0.4673129022121429	9.409978866577148
var65	Type 1-B	61	24.88771123478005	57.930542112206545	0.5410255789756775	0.4606916606426239	9.301839828491213
var72	Type 1-B	57	23.63823853024622	55.04394121038616	0.5425117015838623	0.4541642963886261	139.00125122070312
var77	Type 1-B	62	25.288229907650205	58.781219633681275	0.5391324758529663	0.4630375206470489	9.253028869628906
var78	Type 1-B	58	24.089526388529094	56.06915541743518	0.5422491431236267	0.4581336081027984	10.176548957824709
var82	Type 1-B	59	24.281927645438543	56.48141081421353	0.5409950017929077	0.4573778510093689	158.8761749267578
var90	Type 1-B	59	24.93463120626719	58.0480458664307	0.5472168326377869	0.4654111862182617	149.5267333984375
var92	Type 1-B	61	24.88771123478005	57.930542112206545	0.5410255789756775	0.4606916606426239	9.294367790222168
var1	Type 2	102	26.79108624544596	61.45900348323965	0.4444710612297058	0.3595844507217407	80.19602966308594
var10	Type 2	96	26.19105021824273	60.13187843205092	0.4519830346107483	0.3691153228282928	104.49053955078124
var104	Type 2	75	26.023634903593635	60.5307097194278	0.5081764459609985	0.4197657704353332	61.11294174194336
var109	Type 2	78	25.3913630264336	59.696295861317175	0.4916219711303711	0.4001735150814056	80.56011199951172
var114	Type 2	76	25.39700387636452	59.858575917759936	0.5018242001533508	0.4091835618019104	74.24382019042969
var115	Type 2	75	25.5741437214994	60.18342029818953	0.5082203149795532	0.4165597558021545	71.00816345214844
var124	Type 2	76	26.474706655095684	62.26992611629148	0.5085425972938538	0.434528112411499	131.97714233398438
var127	Type 2	77	25.439075128639235	59.74210482878269	0.4961913228034973	0.4072393178939819	82.08917236328125
var13	Type 2	103	27.638807694647884	64.48399636272568	0.4533504843711853	0.3688688576221466	106.67153930664062
var139	Type 2	78	25.522663304282023	60.059875250237745	0.4943889379501343	0.4039156436920166	106.28652954101562
var140	Type 2	78	25.81472830266173	60.884054228254385	0.4966486096382141	0.4096574485301971	127.80809020996094
var141	Type 2	77	25.956739582183555	60.2817950642137	0.500929057598114	0.4123192131519317	54.08149719238281
var151	Type 2	76	25.08887263428859	59.510309130621096	0.4990147352218628	0.4032387435436249	134.8926239013672
var152	Type 2	76	25.26912508765424	59.60813094796137	0.5016805529594421	0.4067049324512481	90.59738159179688
var158	Type 2	78	25.56903616365491	59.92964464557469	0.4930006861686706	0.4044472277164459	68.7857666015625
var166	Type 2	77	25.54681484326696	60.11509537759409	0.5014405250549316	0.4068522155284881	80.25390625
var170	Type 2	79	26.994049866392864	62.455693061589656	0.5046026110649109	0.4169438779354095	11.196455955505373
var2	Type 2	97	27.381691187007977	63.892879517811146	0.4748287200927734	0.382278561592102	57.34113693237305
var21	Type 2	78	25.31607740621755	59.618108647303	0.4917002916336059	0.3987618684768677	81.02978515625
var22	Type 2	76	26.474706655095684	62.26992611629148	0.5085425972938538	0.434528112411499	132.56336975097656
var32	Type 2	75	25.541993258484972	60.30693869767891	0.5073665380477905	0.4163330197334289	116.30859375
var33	Type 2	79	26.386261373853092	61.47632486798553	0.4995077252388	0.4123570919036865	48.23555374145508
var38	Type 2	78	25.3913630264336	59.696295861317175	0.4916219711303711	0.4001735150814056	79.31632232666016
var4	Type 2	99	27.823177025035285	65.95442165910539	0.4798327684402466	0.3847314119338989	101.46184539794922
var44	Type 2	78	25.365444508247123	59.65424170214743	0.4930434823036194	0.3986773490905761	85.0661849975586
var48	Type 2	77	25.14818752287127	59.486080219724435	0.4951348304748535	0.4022120237350464	88.31764221191406
var49	Type 2	78	25.522663304282023	60.059875250237745	0.4943889379501343	0.4039156436920166	74.57120513916016
var53	Type 2	76	26.353023830126084	61.38597970787437	0.515555739402771	0.4215835928916931	20.804861068725582
var57	Type 2	76	25.08887263428859	59.510309130621096	0.4990147352218628	0.4032387435436249	134.47605895996094
var79	Type 2	78	25.3913630264336	59.696295861317175	0.4916219711303711	0.4001735150814056	80.78327178955078
var86	Type 2	78	26.191120607592108	61.45253920184981	0.5021966099739075	0.4147653579711914	135.85585021972656
var94	Type 2	78	25.3913630264336	59.696295861317175	0.4916219711303711	0.4001735150814056	79.60470581054688
