## Supplemental Table 13 for "A comprehensive analysis of calreticulin mutants reveals distinct biophysicochemical proprieties with a potential for refined targeted therapies"

variant_id	group	f_plus	f_minus	FCR	NCPR	phasePlotRegion
var103	Type 1-A	0.4091	0.1061	0.5152	0.303	3
var107	Type 1-A	0.4154	0.1077	0.5231	0.3077	3
var11	Type 1-A	0.3971	0.1029	0.5	0.2941	3
var112	Type 1-A	0.4154	0.0923	0.5077	0.3231	3
var121	Type 1-A	0.4	0.1077	0.5077	0.2923	3
var123	Type 1-A	0.4	0.1077	0.5077	0.2923	3
var128	Type 1-A	0.4	0.1231	0.5231	0.2769	3
var131	Type 1-A	0.4154	0.1077	0.5231	0.3077	3
var134	Type 1-A	0.4	0.1077	0.5077	0.2923	3
var135	Type 1-A	0.3906	0.1094	0.5	0.2812	3
var136	Type 1-A	0.4154	0.1077	0.5231	0.3077	3
var137	Type 1-A	0.3846	0.1077	0.4923	0.2769	3
var159	Type 1-A	0.4487	0.0769	0.5256	0.3718	5
var167	Type 1-A	0.4062	0.1094	0.5156	0.2969	3
var17	Type 1-A	0.3846	0.1231	0.5077	0.2615	3
var45	Type 1-A	0.4	0.1077	0.5077	0.2923	3
var47	Type 1-A	0.4	0.1077	0.5077	0.2923	3
var64	Type 1-A	0.3906	0.1094	0.5	0.2812	3
var7	Type 1-A	0.4154	0.1077	0.5231	0.3077	3
var81	Type 1-A	0.3846	0.1077	0.4923	0.2769	3
var83	Type 1-A	0.3939	0.1212	0.5152	0.2727	3
var87	Type 1-A	0.4154	0.1077	0.5231	0.3077	3
var9	Type 1-A	0.4487	0.0641	0.5128	0.3846	5
var96	Type 1-A	0.4	0.1077	0.5077	0.2923	3
var99	Type 1-A	0.4	0.1077	0.5077	0.2923	3
var116	Type 1-B	0.377	0.1148	0.4918	0.2623	3
var12	Type 1-B	0.3729	0.1017	0.4746	0.2712	3
var120	Type 1-B	0.377	0.1148	0.4918	0.2623	3
var122	Type 1-B	0.3729	0.1186	0.4915	0.2542	3
var132	Type 1-B	0.3898	0.1186	0.5085	0.2712	3
var15	Type 1-B	0.3594	0.125	0.4844	0.2344	3
var19	Type 1-B	0.3934	0.1148	0.5082	0.2787	3
var20	Type 1-B	0.3729	0.1186	0.4915	0.2542	3
var24	Type 1-B	0.377	0.1148	0.4918	0.2623	3
var25	Type 1-B	0.377	0.1148	0.4918	0.2623	3
var46	Type 1-B	0.3934	0.1148	0.5082	0.2787	3
var63	Type 1-B	0.3898	0.1186	0.5085	0.2712	3
var65	Type 1-B	0.377	0.1148	0.4918	0.2623	3
var72	Type 1-B	0.3684	0.1228	0.4912	0.2456	3
var77	Type 1-B	0.3871	0.1129	0.5	0.2742	3
var78	Type 1-B	0.3793	0.1207	0.5	0.2586	3
var82	Type 1-B	0.3729	0.1186	0.4915	0.2542	3
var90	Type 1-B	0.3898	0.1017	0.4915	0.2881	3
var92	Type 1-B	0.377	0.1148	0.4918	0.2623	3
var1	Type 2	0.3235	0.3137	0.6373	0.0098	3
var10	Type 2	0.3333	0.3021	0.6354	0.0312	3
var104	Type 2	0.36	0.2133	0.5733	0.1467	3
var109	Type 2	0.3462	0.2308	0.5769	0.1154	3
var114	Type 2	0.3553	0.2237	0.5789	0.1316	3
var115	Type 2	0.36	0.2133	0.5733	0.1467	3
var124	Type 2	0.3816	0.1974	0.5789	0.1842	3
var127	Type 2	0.3506	0.2208	0.5714	0.1299	3
var13	Type 2	0.3398	0.3107	0.6505	0.0291	3
var139	Type 2	0.3462	0.2179	0.5641	0.1282	3
var140	Type 2	0.359	0.2179	0.5769	0.141	3
var141	Type 2	0.3506	0.2208	0.5714	0.1299	3
var151	Type 2	0.3553	0.2368	0.5921	0.1184	3
var152	Type 2	0.3553	0.2105	0.5658	0.1447	3
var158	Type 2	0.3462	0.2308	0.5769	0.1154	3
var166	Type 2	0.3506	0.2208	0.5714	0.1299	3
var170	Type 2	0.3544	0.1899	0.5443	0.1646	3
var2	Type 2	0.3402	0.2784	0.6186	0.0619	3
var21	Type 2	0.3462	0.2308	0.5769	0.1154	3
var22	Type 2	0.3816	0.1974	0.5789	0.1842	3
var32	Type 2	0.36	0.2133	0.5733	0.1467	3
var33	Type 2	0.3544	0.2152	0.5696	0.1392	3
var38	Type 2	0.3462	0.2308	0.5769	0.1154	3
var4	Type 2	0.3535	0.2929	0.6465	0.0606	3
var44	Type 2	0.3462	0.2308	0.5769	0.1154	3
var48	Type 2	0.3506	0.2338	0.5844	0.1169	3
var49	Type 2	0.3462	0.2179	0.5641	0.1282	3
var53	Type 2	0.3553	0.1974	0.5526	0.1579	3
var57	Type 2	0.3553	0.2368	0.5921	0.1184	3
var79	Type 2	0.3462	0.2308	0.5769	0.1154	3
var86	Type 2	0.359	0.2051	0.5641	0.1538	3
var94	Type 2	0.3462	0.2308	0.5769	0.1154	3
