## Supplemental Table 11 for "A comprehensive analysis of calreticulin mutants reveals distinct biophysicochemical proprieties with a potential for refined targeted therapies"

variant_id	group	n_models	sgsg_mean	sgsg_sd	sgsg_min	sgsg_max	n_compact	n_extended	median_call	call_stable
var1	Type 2	5	102.36	20.3	82.53	125.79	0	5	extended	True
var10	Type 2	5	104.18	23.66	80.07	131.65	0	5	extended	True
var103	Type 1-A	5	35.8	41.15	3.8	86.97	3	2	compact	False
var104	Type 2	5	53.59	31.22	4.24	83.81	1	3	extended	False
var107	Type 1-A	5	26.4	32.87	3.78	84.09	4	1	compact	False
var109	Type 2	5	97.44	24.86	69.79	129.46	0	5	extended	True
var11	Type 1-A	5	28.88	35.94	4.33	88.83	3	1	compact	False
var112	Type 1-A	5	16.5	17.17	6.87	46.62	4	0	compact	False
var114	Type 2	5	96.93	11.94	78.03	107.27	0	5	extended	True
var115	Type 2	5	101.47	10.72	84.38	109.33	0	5	extended	True
var116	Type 1-B	5	96.88	3.69	91.62	100.69	0	5	extended	True
var12	Type 1-B	5	17.82	23.97	5.73	60.67	4	1	compact	False
var120	Type 1-B	5	38.36	30.12	6.85	74.0	2	2	intermediate	False
var121	Type 1-A	5	6.64	1.89	3.92	8.43	5	0	compact	True
var122	Type 1-B	5	19.72	20.96	1.32	51.79	3	1	compact	False
var123	Type 1-A	5	62.78	41.96	6.83	103.34	1	3	extended	False
var124	Type 2	5	118.66	17.12	102.4	145.64	0	5	extended	True
var127	Type 2	5	100.41	21.3	75.84	133.91	0	5	extended	True
var128	Type 1-A	5	6.35	2.59	2.03	8.39	5	0	compact	True
var13	Type 2	5	93.12	26.62	68.06	133.26	0	5	extended	True
var131	Type 1-A	5	20.14	22.41	6.91	58.96	3	1	compact	False
var132	Type 1-B	5	6.58	2.28	2.72	8.32	5	0	compact	True
var134	Type 1-A	5	62.45	41.56	6.83	101.66	1	3	extended	False
var135	Type 1-A	5	37.55	41.78	6.42	87.19	3	2	compact	False
var136	Type 1-A	5	26.4	32.87	3.78	84.09	4	1	compact	False
var137	Type 1-A	5	60.6	50.78	3.88	108.11	2	3	extended	False
var139	Type 2	5	102.72	26.97	71.4	135.03	0	5	extended	True
var140	Type 2	5	104.15	13.29	89.71	121.98	0	5	extended	True
var141	Type 2	5	49.56	29.59	15.0	89.06	1	3	extended	False
var15	Type 1-B	5	19.72	20.96	1.32	51.79	3	1	compact	False
var151	Type 2	5	111.28	14.85	95.25	133.09	0	5	extended	True
var152	Type 2	5	96.56	37.9	32.46	129.91	0	4	extended	False
var158	Type 2	5	90.41	20.07	55.89	105.89	0	5	extended	True
var159	Type 1-A	5	49.66	37.92	7.39	81.2	2	3	extended	False
var166	Type 2	5	103.11	26.68	71.54	132.46	0	5	extended	True
var167	Type 1-A	5	36.42	41.58	3.79	86.61	3	2	compact	False
var17	Type 1-A	5	71.98	45.7	2.03	114.55	1	4	extended	False
var170	Type 2	5	51.37	23.03	20.96	84.74	0	3	extended	False
var19	Type 1-B	5	32.85	28.98	7.09	69.97	2	2	intermediate	False
var2	Type 2	5	98.12	30.4	54.2	131.61	0	5	extended	True
var20	Type 1-B	5	24.12	28.24	2.28	69.7	3	1	compact	False
var21	Type 2	5	103.15	23.35	76.5	129.34	0	5	extended	True
var22	Type 2	5	118.66	17.12	102.4	145.64	0	5	extended	True
var24	Type 1-B	5	38.36	30.12	6.85	74.0	2	2	intermediate	False
var25	Type 1-B	5	12.48	12.68	5.12	35.09	4	0	compact	False
var32	Type 2	5	97.76	14.81	73.76	112.19	0	5	extended	True
var33	Type 2	5	34.55	20.12	10.53	52.21	2	1	intermediate	False
var38	Type 2	5	97.44	24.86	69.79	129.46	0	5	extended	True
var4	Type 2	5	93.12	26.62	68.06	133.26	0	5	extended	True
var44	Type 2	5	103.1	23.68	79.72	127.77	0	5	extended	True
var45	Type 1-A	5	62.78	41.96	6.83	103.34	1	3	extended	False
var46	Type 1-B	5	35.02	31.52	7.07	70.2	2	2	intermediate	False
var47	Type 1-A	5	6.64	1.89	3.92	8.43	5	0	compact	True
var48	Type 2	5	123.39	17.62	95.23	138.01	0	5	extended	True
var49	Type 2	5	95.64	18.34	74.03	120.65	0	5	extended	True
var53	Type 2	5	29.69	12.76	10.66	41.78	1	0	intermediate	False
var57	Type 2	5	109.08	15.37	94.95	132.48	0	5	extended	True
var63	Type 1-B	5	6.58	2.28	2.72	8.32	5	0	compact	True
var64	Type 1-A	5	29.68	34.1	4.55	82.15	3	1	compact	False
var65	Type 1-B	5	16.0	18.2	7.34	48.54	4	0	compact	False
var7	Type 1-A	5	19.83	22.48	6.92	59.08	4	1	compact	False
var72	Type 1-B	5	16.96	26.5	1.0	64.1	4	1	compact	False
var77	Type 1-B	5	34.19	27.28	7.23	71.66	2	1	intermediate	False
var78	Type 1-B	5	29.51	29.45	7.72	74.22	3	1	compact	False
var79	Type 2	5	97.44	24.86	69.79	129.46	0	5	extended	True
var81	Type 1-A	5	7.04	1.28	5.45	8.4	5	0	compact	True
var82	Type 1-B	5	19.72	20.96	1.32	51.79	3	1	compact	False
var83	Type 1-A	5	55.83	51.8	9.32	124.23	1	2	intermediate	False
var86	Type 2	5	121.99	6.01	117.8	132.1	0	5	extended	True
var87	Type 1-A	5	36.09	35.12	7.3	88.46	2	2	intermediate	False
var9	Type 1-A	5	67.38	34.3	7.54	91.57	1	4	extended	False
var90	Type 1-B	5	6.87	1.07	5.01	7.65	5	0	compact	True
var92	Type 1-B	5	16.0	18.2	7.34	48.54	4	0	compact	False
var94	Type 2	5	97.44	24.86	69.79	129.46	0	5	extended	True
var96	Type 1-A	5	6.64	1.89	3.92	8.43	5	0	compact	True
var99	Type 1-A	5	62.78	41.96	6.83	103.34	1	3	extended	False
