## Supplemental Table 3 for "A comprehensive analysis of calreticulin mutants reveals distinct biophysicochemical proprieties with a potential for refined targeted therapies"

sequence_id	primary_class	subgroup	mono_mean_plddt	mono_novel_tail_plddt	mono_wt_region_plddt	mono_ptm	sg_sg_dist	cys_cb_dist	cys_chi1_A	cys_chi1_B	novel_tail_contacts	novel_tail_contacts_norm	dimer_novel_tail_plddt	mean_pae	inter_pae	intra_pae	dimer_ptm	dimer_iptm	seq_subgroup
var63|Type_1-like	Type 1-like	Type 1-B	85.74730952380952	75.69699999999999	87.42236111111112	0.7	9.409978866577148	7.098473072052002	-75.35042409606052	-76.11618255887414	31	0.5166666666666667	75.29883333333333	13.728686111111111	17.94354583333333	9.513826388888887	0.37	0.25	Type 1-B
var132|Type_1-like	Type 1-like	Type 1-B	85.74730952380952	75.69699999999999	87.42236111111112	0.7	157.98092651367188	159.70269775390625	-92.16164878231508	-94.05864650542804	0	0.0	44.469833333333334	21.451293622448983	27.895485856009067	15.007101388888888	0.45	0.19	Type 1-B
var15|Type_1-like	Type 1-like	Type 1-B	85.6144262295082	76.15383333333332	87.16111716621252	0.69	158.8761749267578	159.61770629882812	-87.28182980826755	-89.77310271506214	0	0.0	43.42666666666667	19.59068667079839	24.343218275754268	14.838155065842516	0.52	0.32	Type 1-B
var99|Type_1-like	Type 1-like	Type 1-A	85.77290322580646	75.67772727272727	87.58345108695652	0.69	9.46107006072998	7.1424031257629395	-72.80805469656548	-72.42767724165756	31	0.4696969696969697	76.9551515151515	16.617529218407597	22.667500913075237	10.567557523739955	0.35	0.19	Type 1-A
var123|Type_1-like	Type 1-like	Type 1-A	85.67050691244239	75.66318181818181	87.46529891304348	0.69	8.899740219116211	6.686739921569824	-75.45064917033696	-75.51276718313571	35	0.5303030303030303	76.38378787878787	16.600851899196492	22.650021000730455	10.551682797662526	0.35	0.2	Type 1-A
var82|Type_1-like	Type 1-like	Type 1-B	85.6144262295082	76.15383333333332	87.16111716621252	0.69	158.8761749267578	159.61770629882812	-87.28182980826755	-89.77310271506214	0	0.0	43.42666666666667	19.59068667079839	24.343218275754268	14.838155065842516	0.52	0.32	Type 1-B
var122|Type_1-like	Type 1-like	Type 1-B	85.6144262295082	76.15383333333332	87.16111716621252	0.69	158.8761749267578	159.61770629882812	-87.28182980826755	-89.77310271506214	0	0.0	43.42666666666667	19.59068667079839	24.343218275754268	14.838155065842516	0.52	0.32	Type 1-B
var81|Type_1-like	Type 1-like	Type 1-A	85.18009237875287	76.48621212121212	86.74356948228883	0.68	9.05808448791504	6.726358413696289	-73.46945517980674	-72.80060960750941	37	0.5606060606060606	77.62893939393939	16.788683148808406	23.014357290298367	10.563009007318444	0.35	0.2	Type 1-A
var45|Type_1-like	Type 1-like	Type 1-A	85.7117741935484	75.66090909090909	87.514375	0.69	9.446826934814451	7.12257194519043	-72.57597252693945	-72.13665555634132	31	0.4696969696969697	76.98409090909091	16.627592220598977	22.68437819576333	10.570806245434625	0.35	0.2	Type 1-A
var46|Type_1-like	Type 1-like	Type 1-B	86.00969483568075	75.87032258064518	87.73673076923077	0.7	142.51400756835938	140.66993713378906	-107.0831694647794	-108.75299408180427	0	0.0	59.09403225806452	21.98638569287398	28.7283563666821	15.244415019065883	0.43	0.16	Type 1-B
var19|Type_1-like	Type 1-like	Type 1-B	86.05107981220657	75.89016129032258	87.78178571428572	0.7	142.51400756835938	140.66993713378906	-107.0831694647794	-108.75299408180427	0	0.0	59.09403225806452	21.98638569287398	28.7283563666821	15.244415019065883	0.43	0.16	Type 1-B
var25|Type_1-like	Type 1-like	Type 1-B	85.0639294117647	74.66032258064517	86.84085399449035	0.69	134.2391815185547	135.86549377441406	-92.48366370726656	-88.32337997956421	0	0.0	46.082580645161286	19.58984434602076	24.31779468512111	14.861894006920416	0.53	0.33	Type 1-B
var92|Type_1-like	Type 1-like	Type 1-B	85.39391608391607	75.67467741935485	87.03585831062671	0.69	9.294367790222168	6.862795352935791	-71.9211473359395	-71.2427577086567	33	0.532258064516129	77.66903225806453	15.97744801512287	21.755086116362108	10.199809913883636	0.35	0.21	Type 1-B
var12|Type_1-like	Type 1-like	Type 1-B	85.79508274231681	74.50683333333333	87.6609090909091	0.7	168.06968688964844	170.11534118652344	-99.19071200298218	-96.83669935110892	0	0.0	49.64266666666666	20.204382967545783	25.436810997658288	14.97195493743328	0.49	0.28	Type 1-B
var120|Type_1-like	Type 1-like	Type 1-B	85.35369158878504	74.90032258064517	87.12448087431694	0.69	148.888427734375	147.17262268066406	-91.01106371994103	-90.31419929887772	0	0.0	48.77322580645161	20.2271223878723	25.597754143374964	14.856490632369638	0.5	0.28	Type 1-B
var65|Type_1-like	Type 1-like	Type 1-B	85.40123543123545	75.68403225806453	87.04283378746594	0.69	9.301839828491213	6.853766918182373	-71.49232182530282	-70.91460622041741	35	0.5645161290322581	77.81177419354839	16.012728943499265	21.82309493803823	10.202362948960303	0.35	0.21	Type 1-B
var17|Type_1-like	Type 1-like	Type 1-A	85.99142528735634	74.99272727272727	87.95867208672087	0.69	9.396879196166992	7.0603485107421875	-75.80202786532931	-73.74903046564576	31	0.4696969696969697	73.2498484848485	20.88235375	25.684877	16.0798305	0.25	0.1	Type 1-A
var24|Type_1-like	Type 1-like	Type 1-B	85.3942289719626	74.85483870967741	87.17959016393442	0.69	148.888427734375	147.17262268066406	-91.01106371994103	-90.31419929887772	0	0.0	48.77322580645161	20.2271223878723	25.597754143374964	14.856490632369638	0.5	0.28	Type 1-B
var11|Type_1-like	Type 1-like	Type 1-A	85.49694444444445	74.99469696969697	87.39079234972677	0.69	9.203946113586426	6.878286838531494	-74.05241465951852	-73.67962658319394	36	0.5454545454545454	78.3748484848485	17.442314695247937	23.585489411157024	11.29913997933884	0.35	0.19	Type 1-A
var90|Type_1-like	Type 1-like	Type 1-B	85.29612293144207	74.91466666666666	87.01206611570247	0.69	149.5267333984375	151.8606414794922	-89.95243345052401	-89.63560375444726	0	0.0	46.52949999999999	20.33316970697874	26.039675569639357	14.626663844318136	0.49	0.26	Type 1-B
var78|Type_1-like	Type 1-like	Type 1-B	85.24689411764706	74.75508474576272	86.93819672131148	0.69	10.176548957824709	9.185661315917969	-94.85103013084388	-88.80977597289244	100	1.694915254237288	44.66355932203389	20.635079446366777	26.409398006920412	14.860760885813146	0.48	0.25	Type 1-B
var64|Type_1-like	Type 1-like	Type 1-A	86.67993055555554	80.46892307692308	87.7799727520436	0.7	165.06924438476562	165.49176025390625	-87.69047939081928	-88.8944002738645	0	0.0	44.65676923076923	19.04099018614969	22.992982360253773	15.08899801204561	0.55	0.38	Type 1-A
var47|Type_1-like	Type 1-like	Type 1-A	85.3010623556582	78.88181818181818	86.45547683923705	0.68	8.902120590209961	6.600135326385498	-74.0209873397667	-74.65150386723876	35	0.5303030303030303	77.39893939393939	16.935956558453743	23.246111840870707	10.625801276036782	0.35	0.19	Type 1-A
var96|Type_1-like	Type 1-like	Type 1-A	85.82321016166281	77.03318181818183	87.40397820163489	0.69	179.46278381347656	180.98880004882812	-90.9846018535686	-91.96841052334752	0	0.0	46.698333333333345	19.145110993178267	23.306090463973884	14.98413152238265	0.54	0.36	Type 1-A
var72|Type_1-like	Type 1-like	Type 1-B	85.1310141509434	79.07741379310343	86.09032786885246	0.69	139.00125122070312	136.86764526367188	-89.34247088504672	-87.40020236092742	0	0.0	47.320172413793095	19.572156809029007	24.55070671279815	14.59360690525988	0.52	0.32	Type 1-B
var137|Type_1-like	Type 1-like	Type 1-A	85.52142857142857	80.89393939393939	86.35135869565217	0.69	9.383611679077148	7.122421741485596	-74.35684143298381	-73.66879817291034	41	0.6212121212121212	78.0360606060606	16.798629930606285	23.021429875821767	10.575829985390795	0.35	0.22	Type 1-A
var128|Type_1-like	Type 1-like	Type 1-A	85.90429561200924	80.74121212121211	86.83280653950955	0.7	9.210305213928224	6.792137145996094	-71.52379122971168	-70.76714043427303	35	0.5303030303030303	78.22227272727271	16.871829142428222	23.152319384499904	10.59133890035654	0.35	0.19	Type 1-A
var134|Type_1-like	Type 1-like	Type 1-A	85.29327188940091	81.1389393939394	86.03834239130435	0.69	9.39076805114746	7.093667030334473	-73.33636756207511	-73.05927099089982	31	0.4696969696969697	76.90893939393939	16.632237490869247	22.686477355734112	10.57799762600438	0.35	0.19	Type 1-A
var121|Type_1-like	Type 1-like	Type 1-A	85.3010623556582	78.88181818181818	86.45547683923705	0.68	8.855628967285156	6.6314005851745605	-76.34598770686807	-76.32743743488444	34	0.5151515151515151	77.30227272727272	16.936182679677238	23.243277350347157	10.62908800900732	0.35	0.19	Type 1-A
var20|Type_1-like	Type 1-like	Type 1-B	85.23380281690142	74.95466666666667	86.91890710382515	0.69	158.66015625	160.4858856201172	-92.18373276898384	-91.405043980106	0	0.0	47.87499999999999	19.87472358603893	24.882159844827964	14.867287327249889	0.51	0.31	Type 1-B
var77|Type_1-like	Type 1-like	Type 1-B	85.60808857808858	78.76650793650792	86.78573770491805	0.69	9.253028869628906	6.935105800628662	-73.81087033400877	-74.70465444333574	40	0.6349206349206349	77.87444444444444	16.4396109010712	22.35233354337324	10.526888258769166	0.35	0.21	Type 1-B
var103|Type_1-like	Type 1-like	Type 1-A	86.37256351039261	81.18746268656716	87.32174863387979	0.69	9.442702293395996	7.118581295013428	-72.88975174498538	-73.21101576975585	31	0.4626865671641791	77.32000000000001	17.028608087821357	23.246670106961908	10.810546068680804	0.34	0.2	Type 1-A
var107|Type_1-like	Type 1-like	Type 1-A	86.39023148148148	75.76333333333334	88.30655737704917	0.7	9.286150932312012	6.928253173828125	-73.115540169537	-72.41303267410116	34	0.5151515151515151	78.47984848484849	16.732906539351855	22.825628858024693	10.640184220679012	0.35	0.19	Type 1-A
var136|Type_1-like	Type 1-like	Type 1-A	86.38803240740741	75.75424242424242	88.30560109289617	0.7	9.268338203430176	6.930004119873047	-74.2279197862773	-72.83498147067158	35	0.5303030303030303	78.49954545454545	16.737909432870367	22.824432870370373	10.651385995370369	0.35	0.19	Type 1-A
var7|Type_1-like	Type 1-like	Type 1-A	85.38331002331003	76.22757575757575	87.04798898071626	0.69	9.242145538330078	6.968259334564209	-74.50589385715095	-74.99712203701745	32	0.4848484848484848	77.97469696969698	15.513698525877263	20.169133151738507	10.858263900016022	0.4	0.2	Type 1-A
var131|Type_1-like	Type 1-like	Type 1-A	85.3820745920746	76.27863636363637	87.03724517906338	0.69	9.24974250793457	6.974330902099609	-74.46952313796977	-75.23579493657584	31	0.4696969696969697	77.8739393939394	17.213618987607646	23.41263600084016	11.01460197437513	0.33	0.19	Type 1-A
var112|Type_1-like	Type 1-like	Type 1-A	85.32960372960373	76.25954545454546	86.97870523415978	0.69	9.317668914794922	6.989293575286865	-74.24983230886117	-74.20318668035728	31	0.4696969696969697	77.53772727272727	17.527807708464607	23.748011972274732	11.307603444654484	0.33	0.19	Type 1-A
var135|Type_1-like	Type 1-like	Type 1-A	85.15426914153132	80.51123076923078	85.9788524590164	0.69	9.28281593322754	6.983997344970703	-76.36411600345896	-76.35225150353851	31	0.4769230769230769	74.20892307692307	14.659386530450307	19.07354889902797	10.245224161872644	0.39	0.18	Type 1-A
var83|Type_1-like	Type 1-like	Type 1-A	85.34866972477064	80.3662686567164	86.25333333333332	0.68	9.63592529296875	7.258161544799805	-71.18760386190701	-72.65544452261862	30	0.4477611940298507	76.30641791044778	15.597451523545708	20.96231734764543	10.232585699445984	0.37	0.18	Type 1-A
var116|Type_1-like	Type 1-like	Type 1-B	86.3506053811659	75.65709677419356	88.07716145833335	0.69	89.99012756347656	89.28888702392578	-84.90068330237555	-83.51434470744887	0	0.0	69.37467741935485	14.570152109248244	18.256486614386155	10.88381760411033	0.42	0.25	Type 1-B
var9|Type_1-like	Type 1-like	Type 1-A	83.37981859410431	71.8684810126582	85.89196132596685	0.68	65.43919372558594	67.83541107177734	-143.62021094256497	-144.3108971814208	0	0.0	72.87556962025316	20.963936137783875	28.519878067367777	13.40799420819997	0.28	0.05	Type 1-A
var159|Type_1-like	Type 1-like	Type 1-A	83.64766439909296	73.69962025316457	85.81864640883977	0.68	44.500362396240234	44.06930160522461	-118.34173049484568	-118.0163944922217	8	0.1012658227848101	74.2359493670886	20.260265203475083	27.85519890260631	12.66533150434385	0.3	0.06	Type 1-A
var87|Type_1-like	Type 1-like	Type 1-A	85.05487238979119	76.23924242424242	86.64893150684932	0.68	9.338662147521973	7.058703899383545	-74.58670582713413	-74.88708031061336	42	0.6363636363636364	78.49015151515154	16.76953580638762	22.869498115453283	10.66957349732196	0.34	0.2	Type 1-A
var4|Type_2-like	Type 2-like	Type 2	86.21471982758621	78.05556962025318	87.88893506493508	0.67	101.46184539794922	99.91120147705078	-77.55650156205533	-70.68805461777117	0	0.0	68.1506329113924	16.40337930816816	21.41495644489332	11.391802171443	0.38	0.18	Type 2
var13|Type_2-like	Type 2-like	Type 2	86.25575431034483	78.10139240506331	87.92898701298701	0.67	106.67153930664062	105.15633392333984	-77.07146328599906	-111.41685816515503	0	0.0	66.80886075949368	16.798629930606285	23.021429875821767	10.575829985390795	0.3	0.07	Type 2
var167|Type_1-like	Type 1-like	Type 1-A	85.18624129930396	80.11415384615384	86.08702185792349	0.68	9.299687385559082	7.024890899658203	-75.09399104721601	-74.21588780113356	41	0.6307692307692307	78.82046153846156	16.512745487006548	22.587000595120017	10.438490378893077	0.35	0.2	Type 1-A
var10|Type_2-like	Type 2-like	Type 2	86.6627213822894	77.41911392405062	88.56440104166666	0.68	104.49053955078124	103.59247589111328	-126.51069608252834	-133.23600619994198	0	0.0	64.01291139240504	20.45196994357639	24.678849283854166	16.22509060329861	0.27	0.13	Type 2
var94|Type_2-like	Type 2-like	Type 2	86.0639524838013	77.44202531645571	87.83773437500001	0.67	79.60470581054688	78.1527099609375	-117.61632499779527	-118.03050478965478	8	0.1012658227848101	64.81531645569619	17.874563578094072	23.288898576680175	12.460228579507966	0.34	0.17	Type 2
var38|Type_2-like	Type 2-like	Type 2	86.09639308855293	77.13911392405063	87.93916666666667	0.67	79.31632232666016	77.89570617675781	-117.21964059973726	-120.53739250264488	9	0.1139240506329113	64.92683544303799	17.889782024696014	23.337718446601944	12.441845602790083	0.34	0.17	Type 2
var1|Type_2-like	Type 2-like	Type 2	86.24084233261338	77.83911392405064	87.96932291666667	0.67	80.19602966308594	79.53457641601562	-104.66358645565312	-105.82508776045768	9	0.1139240506329113	66.75607594936709	20.263997938368057	28.310458441840275	12.217537434895837	0.27	0.13	Type 2
var79|Type_2-like	Type 2-like	Type 2	86.08708423326134	77.31518987341772	87.89171875	0.67	80.78327178955078	79.25665283203125	-121.9533594074351	-122.33143322584408	5	0.0632911392405063	64.21291139240505	18.532227589782263	24.48525261570365	12.579202563860877	0.33	0.14	Type 2
var109|Type_2-like	Type 2-like	Type 2	86.09038876889848	77.4392405063291	87.87018229166665	0.67	80.56011199951172	79.03558349609375	-112.97445066456434	-120.7468957340744	12	0.1518987341772152	63.140759493670885	17.84977424827976	23.266000565557547	12.43354793100198	0.34	0.17	Type 2
var44|Type_2-like	Type 2-like	Type 2	86.05397408207345	77.67379746835441	87.77802083333331	0.67	85.0661849975586	84.31889343261719	-110.4074834523642	-116.73234698750016	52	0.6582278481012658	65.82734177215191	18.182286737675557	23.939527759449525	12.425045715901591	0.34	0.17	Type 2
var57|Type_2-like	Type 2-like	Type 2	86.74941431670283	78.6074025974026	88.38205729166667	0.68	134.47605895996094	133.92575073242188	-82.833763351548	-82.24114340647326	0	0.0	69.93272727272726	19.96284089795118	27.910079894128025	12.015601901774335	0.32	0.08	Type 2
var32|Type_2-like	Type 2-like	Type 2	86.2356113537118	76.72947368421052	88.12688481675393	0.66	116.30859375	113.59459686279295	-86.79113590452208	-85.86762585114978	0	0.0	70.90092105263159	20.34855346730529	28.56011245314452	12.136994481466054	0.31	0.05	Type 2
var48|Type_2-like	Type 2-like	Type 2	86.4932251082251	78.14807692307693	88.18833333333335	0.67	88.31764221191406	88.96803283691406	-128.43004581745956	-129.7025431319362	0	0.0	64.4475641025641	19.32835856401384	26.248743271818533	12.40797385620915	0.32	0.1	Type 2
var21|Type_2-like	Type 2-like	Type 2	85.40619870410369	77.05620253164557	87.12403645833332	0.67	81.02978515625	80.62841033935547	-98.90738236656998	-88.50356576318302	16	0.2025316455696202	67.09063291139242	17.82921599585258	23.426676878122347	12.231755113582809	0.35	0.17	Type 2
var124|Type_2-like	Type 2-like	Type 2	86.06463894967177	71.30688311688311	89.05502631578948	0.67	131.97714233398438	130.0851287841797	-88.11707491367159	-85.97341255268252	0	0.0	70.84155844155846	20.17984217238814	28.555302901477305	11.804381443298968	0.31	0.06	Type 2
var22|Type_2-like	Type 2-like	Type 2	86.06503282275712	71.29857142857142	89.05718421052633	0.67	132.56336975097656	130.71853637695312	-88.03853495295951	-88.17877926452482	0	0.0	70.4274025974026	20.161043681581464	28.534152407269634	11.787934955893297	0.31	0.06	Type 2
var170|Type_2-like	Type 2-like	Type 2	85.04030434782608	71.51899999999999	87.88689473684211	0.67	11.196455955505373	8.010171890258789	-82.3700595828793	-85.81460820225607	78	0.975	60.650625000000005	20.88235375	25.684877	16.0798305	0.25	0.1	Type 2
var53|Type_2-like	Type 2-like	Type 2	84.3244420131291	67.33493506493508	87.76705263157893	0.68	20.804861068725582	20.058799743652344	-76.42396692338178	-73.98892715585914	0	0.0	55.947012987012975	20.890115315123825	26.64084227866936	15.139388351578276	0.27	0.07	Type 2
var104|Type_2-like	Type 2-like	Type 2	85.24785087719297	74.54302631578948	87.38881578947368	0.67	61.11294174194336	59.59297180175781	-93.98460780636172	-91.49148242662184	33	0.4342105263157895	61.14447368421053	20.45196994357639	24.678849283854166	16.22509060329861	0.27	0.13	Type 2
var86|Type_2-like	Type 2-like	Type 2	85.35980477223428	77.72481012658227	86.93876963350786	0.65	135.85585021972656	133.2380828857422	-86.90184279424106	-86.63725865834054	0	0.0	70.75987341772152	20.561291785119103	28.86561415547495	12.256969414763258	0.3	0.05	Type 2
var152|Type_2-like	Type 2-like	Type 2	85.10518518518518	71.95129870129868	87.75662303664922	0.67	90.59738159179688	88.03266906738281	-77.31329137805245	-71.25159114208047	0	0.0	70.19883116883118	19.203309866340167	26.256948780736657	12.14967095194368	0.32	0.09	Type 2
var115|Type_2-like	Type 2-like	Type 2	85.6046288209607	77.32342105263157	87.25219895287957	0.67	71.00816345214844	70.04981231689453	-106.85329720030064	-103.52214141786018	10	0.131578947368421	73.37210526315789	15.935900926697212	20.153429820907956	11.718372032486464	0.41	0.28	Type 2
var33|Type_2-like	Type 2-like	Type 2	85.32785714285714	70.67425	88.39667539267015	0.67	48.23555374145508	50.10099792480469	-92.2056554571566	-90.37252819919792	88	1.1	58.485	21.287615340253748	26.818547673971548	15.756683006535948	0.26	0.07	Type 2
var140|Type_2-like	Type 2-like	Type 2	85.78253796095444	76.5493670886076	87.69201570680627	0.66	127.80809020996094	125.4328384399414	-86.20413072195772	-88.31470924525645	0	0.0	69.6386075949367	20.585572002744826	28.988687873737867	12.182456131751788	0.3	0.05	Type 2
var127|Type_2-like	Type 2-like	Type 2	85.5231304347826	77.37461538461538	87.18696335078533	0.65	82.08917236328125	82.03021240234375	-109.58593036003292	-116.47563398082865	0	0.0	69.39871794871794	16.675119	21.575339	11.774899	0.39	0.22	Type 2
var141|Type_2-like	Type 2-like	Type 2	85.08321739130434	72.87141025641024	87.57672774869111	0.67	54.08149719238281	52.11116027832031	-82.24848921185858	-88.0362681255853	18	0.2307692307692307	63.48410256410256	21.05383575	26.9743315	15.13334	0.27	0.1	Type 2
var114|Type_2-like	Type 2-like	Type 2	85.89978260869565	76.99753246753247	87.68953002610965	0.67	74.24382019042969	75.66140747070312	-76.25325378962934	-84.56797273593918	10	0.1298701298701298	74.31272727272727	14.514551250000002	17.339645000000004	11.6894575	0.46	0.36	Type 2
var158|Type_2-like	Type 2-like	Type 2	85.39300215982723	72.92594936708862	87.95783854166666	0.67	68.7857666015625	71.39518737792969	-92.43907085506552	-87.42617595239659	0	0.0	57.047341772151896	22.631573899519275	28.69758695447262	16.565560844565933	0.26	0.05	Type 2
var166|Type_2-like	Type 2-like	Type 2	86.41418655097614	75.80743589743588	88.57430809399477	0.66	80.25390625	80.81591033935547	-126.73314562812318	-124.92303034430424	26	0.3333333333333333	66.83256410256412	16.742876433682973	21.514797078717777	11.97095578864817	0.38	0.21	Type 2
var49|Type_2-like	Type 2-like	Type 2	85.0415367965368	73.96898734177215	87.32543080939948	0.66	74.57120513916016	75.07524871826172	-78.47981037883844	-98.9353191337347	11	0.1392405063291139	71.92911392405063	15.0978534698193	18.47837129950019	11.717335640138408	0.43	0.32	Type 2
var2|Type_2-like	Type 2-like	Type 2	85.71021691973971	70.97294871794871	88.7115404699739	0.67	57.34113693237305	55.55057907104492	-122.37408076218075	-128.61473863452036	13	0.1666666666666666	74.49435897435897	13.728602020321365	16.184637287334596	11.27256675330813	0.47	0.34	Type 2
var151|Type_2-like	Type 2-like	Type 2	86.75713665943603	78.43532467532467	88.42583333333333		134.8926239013672	134.13104248046875	-84.15237392953033	-83.85513686749346	0	0.0	69.80727272727273	20.01016567003235	27.99430398980492	12.02602735025978	0.32	0.07	Type 2
var139|Type_2-like	Type 2-like	Type 2	86.24205183585313	76.20911392405064	88.30611979166667	0.67	106.28652954101562	105.18425750732422	-115.68851736125023	-123.18256120613036	0	0.0	63.56911392405063	19.465685502874916	26.406954472617585	12.524416533132246	0.31	0.08	Type 2
