## Supplemental Table 4 for "A comprehensive analysis of calreticulin mutants reveals distinct biophysicochemical proprieties with a potential for refined targeted therapies"

feature_name	category	definition	formula	unit	in_clustering_87	figures
aromatic_novel	A. Novel tail composition	Fraction of aromatic residues (Phe, Trp, Tyr) in novel tail	count(F+W+Y) / tail_length	fraction (0–1)	Yes	Supplementary Figure S4F
entropy_novel	A. Novel tail composition	Shannon entropy of amino acid composition of novel tail	−Σ p_i log₂(p_i) over 20 amino acid types	bits	Yes	Supplementary Figure S3F
f_A	A. Novel tail composition	Fraction of Ala residues in novel tail	count(A) / tail_length	fraction (0–1)	Yes	Supplementary Figure S3D
f_C	A. Novel tail composition	Fraction of Cys residues in novel tail	count(C) / tail_length	fraction (0–1)	Yes	Supplementary Figure S12 (PCA biplot)
f_D	A. Novel tail composition	Fraction of Asp residues in novel tail	count(D) / tail_length	fraction (0–1)	Yes	Supplementary Figure S3E
f_E	A. Novel tail composition	Fraction of Glu residues in novel tail	count(E) / tail_length	fraction (0–1)	Yes	Supplementary Figure S4D (as Asp+Glu)
f_G	A. Novel tail composition	Fraction of Gly residues in novel tail	count(G) / tail_length	fraction (0–1)	Yes	Supplementary Figure S12 (PCA biplot)
f_K	A. Novel tail composition	Fraction of Lys residues in novel tail	count(K) / tail_length	fraction (0–1)	Yes	Supplementary Figure S3 (implicit via RK)
f_L	A. Novel tail composition	Fraction of Leu residues in novel tail	count(L) / tail_length	fraction (0–1)	Yes	Clustering feature
f_M	A. Novel tail composition	Fraction of Met residues in novel tail	count(M) / tail_length	fraction (0–1)	Yes	Supplementary Figure S3B
f_N	A. Novel tail composition	Fraction of Asn residues in novel tail	count(N) / tail_length	fraction (0–1)	Yes	Clustering feature
f_P	A. Novel tail composition	Fraction of Pro residues in novel tail	count(P) / tail_length	fraction (0–1)	Yes	Supplementary Figure S3C
f_Q	A. Novel tail composition	Fraction of Gln residues in novel tail	count(Q) / tail_length	fraction (0–1)	Yes	Clustering feature
f_R	A. Novel tail composition	Fraction of Arg residues in novel tail	count(R) / tail_length	fraction (0–1)	Yes	Supplementary Figure S3A
f_S	A. Novel tail composition	Fraction of Ser residues in novel tail	count(S) / tail_length	fraction (0–1)	Yes	Supplementary Figure S12 (PCA — top loading)
f_T	A. Novel tail composition	Fraction of Thr residues in novel tail	count(T) / tail_length	fraction (0–1)	Yes	Clustering feature
f_V	A. Novel tail composition	Fraction of Val residues in novel tail	count(V) / tail_length	fraction (0–1)	Yes	Clustering feature
f_W	A. Novel tail composition	Fraction of Trp residues in novel tail	count(W) / tail_length	fraction (0–1)	Yes	Clustering feature
fcr	A. Novel tail composition	Fraction of charged residues in novel tail	(count(R+K) + count(D+E)) / tail_length	fraction (0–1)	Yes	Main Figure 3B
grp_Hydrophobic	A. Novel tail composition	Fraction of hydrophobic residues (Val, Ile, Leu, Phe, Trp, Met, Ala) in novel tail	count(V+I+L+F+W+M+A) / tail_length	fraction (0–1)	Yes	Supplementary Figure S4A
grp_Negative	A. Novel tail composition	Fraction of negatively charged residues (Asp, Glu) in novel tail	count(D+E) / tail_length	fraction (0–1)	Yes	Supplementary Figure S4C
grp_Polar	A. Novel tail composition	Fraction of polar uncharged residues (Ser, Thr, Asn, Gln) in novel tail	count(S+T+N+Q) / tail_length	fraction (0–1)	Yes	Clustering feature
grp_Positive	A. Novel tail composition	Fraction of positively charged residues (Arg, Lys) in novel tail	count(R+K) / tail_length	fraction (0–1)	Yes	Clustering feature
grp_Special	A. Novel tail composition	Fraction of special residues (Cys, Gly, Pro) in novel tail	count(C+G+P) / tail_length	fraction (0–1)	Yes	Supplementary Figure S4B
ncpr	A. Novel tail composition	Net charge per residue of novel tail	(count(R+K) − count(D+E)) / tail_length; R,K=+1; D,E=−1; all others=0	charge per residue	Yes	Main Figure 3A
novel_cterminus_residues	A. Novel tail composition	Length of novel C-terminal tail (number of residues from frameshift position to end)	count of residues post-frameshift	residues	Yes	Main Figure 1B
tail_DE_fraction	A. Novel tail composition	Fraction of Asp+Glu residues in novel tail	count(D+E) / tail_length	fraction (0–1)	Yes	Clustering feature
tail_RK_fraction	A. Novel tail composition	Fraction of Arg+Lys residues in novel tail	count(R+K) / tail_length	fraction (0–1)	Yes	Clustering feature
SCD	B. Charge patterning	Sequence charge decoration — quantifies spatial clustering of charged residues along the sequence	SCD = (1/N) Σᵢ<ⱼ qᵢ qⱼ √|j−i|, where qᵢ is formal charge of residue i; R,K=+1; D,E=−1	arbitrary units (positive = charge block segregation; negative = charge mixing)	Yes	Main Figure 3C
kappa	B. Charge patterning	Charge segregation parameter — normalised deviation of local charge asymmetry across sliding windows relative to theoretical maximum for the given composition (computed by localCIDER v0.1.21)	κ = (σ²_local − σ²_shuffle_mean) / (σ²_max − σ²_shuffle_mean); see Das & Pappu 2013	dimensionless (0–1; higher = more segregated)	Yes	Main Figure 3D
beta_novel	C. Propensity scales	Mean Chou-Fasman beta-sheet propensity of novel tail	arithmetic mean of CF beta-sheet scale values; Val=1.70, Ile=1.60 ... Pro=0.55	dimensionless	Yes	Supplementary Figure S4E
coac_novel	C. Propensity scales	Charge-driven condensation propensity score of novel tail	mean over residues: R,K=+1; D,E=−1; F,W,Y=+0.5; all others=0. Note: sometimes labelled 'coacervation score' in figure axes; the metric quantifies charge-driven condensation propensity, not polyampholyte coacervation	dimensionless	Yes	Removed from main figures; retained as clustering feature
kd_novel	C. Propensity scales	Mean Kyte-Doolittle hydropathy of novel tail	arithmetic mean of KD scale values over all novel tail residues; no windowing; scale: Ile=4.5, Val=4.2, Leu=3.8 ... Arg=−4.5	KD units (negative = hydrophilic)	Yes	Main Figure 3E
rgg_score	C. Propensity scales	RGG/RG motif count in novel tail	count of non-overlapping RGG or RG dinucleotide motifs	count	Yes	Clustering feature
uversky_llps	C. Propensity scales	Uversky disorder boundary metric — position relative to the IDP boundary in mean charge vs mean hydropathy space	|NCPR| − (2.785 × mean_hydropathy + 1.151); positive = predicted disordered (Uversky 2003)	dimensionless	Yes	Clustering feature (top loading on PCA)
approach_len	D. Approach zone	Length of the approach zone — the segment of the novel tail immediately N-terminal to the conserved anchor sequence	count of residues between frameshift junction and first residue of anchor	residues	Yes	Clustering feature (top Cohen's d)
az_charge_-1	D. Approach zone	Mean formal charge at approach zone position −1 (position 1 residues N-terminal to the anchor). R,K=+1; D,E=−1; H=0; all others=0	formal charge at physiological pH: R,K=+1; D,E=−1; all others=0	formal charge units (−1 to +1)	Yes	Main Figure 2C
az_charge_-10	D. Approach zone	Mean formal charge at approach zone position −10 (position 10 residues N-terminal to the anchor). R,K=+1; D,E=−1; H=0; all others=0	formal charge at physiological pH: R,K=+1; D,E=−1; all others=0	formal charge units (−1 to +1)	Yes	Main Figure 2C
az_charge_-11	D. Approach zone	Mean formal charge at approach zone position −11 (position 11 residues N-terminal to the anchor). R,K=+1; D,E=−1; H=0; all others=0	formal charge at physiological pH: R,K=+1; D,E=−1; all others=0	formal charge units (−1 to +1)	Yes	Main Figure 2C
az_charge_-12	D. Approach zone	Mean formal charge at approach zone position −12 (position 12 residues N-terminal to the anchor). R,K=+1; D,E=−1; H=0; all others=0	formal charge at physiological pH: R,K=+1; D,E=−1; all others=0	formal charge units (−1 to +1)	Yes	Main Figure 2C
az_charge_-13	D. Approach zone	Mean formal charge at approach zone position −13 (position 13 residues N-terminal to the anchor). R,K=+1; D,E=−1; H=0; all others=0	formal charge at physiological pH: R,K=+1; D,E=−1; all others=0	formal charge units (−1 to +1)	Yes	Main Figure 2C
az_charge_-14	D. Approach zone	Mean formal charge at approach zone position −14 (position 14 residues N-terminal to the anchor). R,K=+1; D,E=−1; H=0; all others=0	formal charge at physiological pH: R,K=+1; D,E=−1; all others=0	formal charge units (−1 to +1)	Yes	Main Figure 2C
az_charge_-15	D. Approach zone	Mean formal charge at approach zone position −15 (position 15 residues N-terminal to the anchor). R,K=+1; D,E=−1; H=0; all others=0	formal charge at physiological pH: R,K=+1; D,E=−1; all others=0	formal charge units (−1 to +1)	Yes	Supplementary Figure S6B (imputed)
az_charge_-16	D. Approach zone	Mean formal charge at approach zone position −16 (position 16 residues N-terminal to the anchor). R,K=+1; D,E=−1; H=0; all others=0	formal charge at physiological pH: R,K=+1; D,E=−1; all others=0	formal charge units (−1 to +1)	Yes	Supplementary Figure S6B (imputed)
az_charge_-17	D. Approach zone	Mean formal charge at approach zone position −17 (position 17 residues N-terminal to the anchor). R,K=+1; D,E=−1; H=0; all others=0	formal charge at physiological pH: R,K=+1; D,E=−1; all others=0	formal charge units (−1 to +1)	Yes	Supplementary Figure S6B (imputed)
az_charge_-18	D. Approach zone	Mean formal charge at approach zone position −18 (position 18 residues N-terminal to the anchor). R,K=+1; D,E=−1; H=0; all others=0	formal charge at physiological pH: R,K=+1; D,E=−1; all others=0	formal charge units (−1 to +1)	Yes	Supplementary Figure S6B (imputed)
az_charge_-19	D. Approach zone	Mean formal charge at approach zone position −19 (position 19 residues N-terminal to the anchor). R,K=+1; D,E=−1; H=0; all others=0	formal charge at physiological pH: R,K=+1; D,E=−1; all others=0	formal charge units (−1 to +1)	Yes	Supplementary Figure S6B (imputed)
az_charge_-2	D. Approach zone	Mean formal charge at approach zone position −2 (position 2 residues N-terminal to the anchor). R,K=+1; D,E=−1; H=0; all others=0	formal charge at physiological pH: R,K=+1; D,E=−1; all others=0	formal charge units (−1 to +1)	Yes	Main Figure 2C
az_charge_-20	D. Approach zone	Mean formal charge at approach zone position −20 (position 20 residues N-terminal to the anchor). R,K=+1; D,E=−1; H=0; all others=0	formal charge at physiological pH: R,K=+1; D,E=−1; all others=0	formal charge units (−1 to +1)	Yes	Supplementary Figure S6B (imputed)
az_charge_-3	D. Approach zone	Mean formal charge at approach zone position −3 (position 3 residues N-terminal to the anchor). R,K=+1; D,E=−1; H=0; all others=0	formal charge at physiological pH: R,K=+1; D,E=−1; all others=0	formal charge units (−1 to +1)	Yes	Main Figure 2C
az_charge_-4	D. Approach zone	Mean formal charge at approach zone position −4 (position 4 residues N-terminal to the anchor). R,K=+1; D,E=−1; H=0; all others=0	formal charge at physiological pH: R,K=+1; D,E=−1; all others=0	formal charge units (−1 to +1)	Yes	Main Figure 2C
az_charge_-5	D. Approach zone	Mean formal charge at approach zone position −5 (position 5 residues N-terminal to the anchor). R,K=+1; D,E=−1; H=0; all others=0	formal charge at physiological pH: R,K=+1; D,E=−1; all others=0	formal charge units (−1 to +1)	Yes	Main Figure 2C
az_charge_-6	D. Approach zone	Mean formal charge at approach zone position −6 (position 6 residues N-terminal to the anchor). R,K=+1; D,E=−1; H=0; all others=0	formal charge at physiological pH: R,K=+1; D,E=−1; all others=0	formal charge units (−1 to +1)	Yes	Main Figure 2C
az_charge_-7	D. Approach zone	Mean formal charge at approach zone position −7 (position 7 residues N-terminal to the anchor). R,K=+1; D,E=−1; H=0; all others=0	formal charge at physiological pH: R,K=+1; D,E=−1; all others=0	formal charge units (−1 to +1)	Yes	Main Figure 2C
az_charge_-8	D. Approach zone	Mean formal charge at approach zone position −8 (position 8 residues N-terminal to the anchor). R,K=+1; D,E=−1; H=0; all others=0	formal charge at physiological pH: R,K=+1; D,E=−1; all others=0	formal charge units (−1 to +1)	Yes	Main Figure 2C
az_charge_-9	D. Approach zone	Mean formal charge at approach zone position −9 (position 9 residues N-terminal to the anchor). R,K=+1; D,E=−1; H=0; all others=0	formal charge at physiological pH: R,K=+1; D,E=−1; all others=0	formal charge units (−1 to +1)	Yes	Main Figure 2C
az_grantham_-1	D. Approach zone	Mean Grantham physicochemical distance at approach zone position −1	Grantham distance between observed residue and reference (population mean); scale 0–215 (Grantham 1974)	Grantham distance units (0–215)	Yes	Supplementary Figure S6A
az_grantham_-10	D. Approach zone	Mean Grantham physicochemical distance at approach zone position −10	Grantham distance between observed residue and reference (population mean); scale 0–215 (Grantham 1974)	Grantham distance units (0–215)	Yes	Supplementary Figure S6A
az_grantham_-11	D. Approach zone	Mean Grantham physicochemical distance at approach zone position −11	Grantham distance between observed residue and reference (population mean); scale 0–215 (Grantham 1974)	Grantham distance units (0–215)	Yes	Supplementary Figure S6A
az_grantham_-12	D. Approach zone	Mean Grantham physicochemical distance at approach zone position −12	Grantham distance between observed residue and reference (population mean); scale 0–215 (Grantham 1974)	Grantham distance units (0–215)	Yes	Supplementary Figure S6A
az_grantham_-13	D. Approach zone	Mean Grantham physicochemical distance at approach zone position −13	Grantham distance between observed residue and reference (population mean); scale 0–215 (Grantham 1974)	Grantham distance units (0–215)	Yes	Supplementary Figure S6A
az_grantham_-14	D. Approach zone	Mean Grantham physicochemical distance at approach zone position −14	Grantham distance between observed residue and reference (population mean); scale 0–215 (Grantham 1974)	Grantham distance units (0–215)	Yes	Supplementary Figure S6A
az_grantham_-15	D. Approach zone	Mean Grantham physicochemical distance at approach zone position −15	Grantham distance between observed residue and reference (population mean); scale 0–215 (Grantham 1974)	Grantham distance units (0–215)	Yes	Supplementary Figure S6C (imputed)
az_grantham_-16	D. Approach zone	Mean Grantham physicochemical distance at approach zone position −16	Grantham distance between observed residue and reference (population mean); scale 0–215 (Grantham 1974)	Grantham distance units (0–215)	Yes	Supplementary Figure S6C (imputed)
az_grantham_-17	D. Approach zone	Mean Grantham physicochemical distance at approach zone position −17	Grantham distance between observed residue and reference (population mean); scale 0–215 (Grantham 1974)	Grantham distance units (0–215)	Yes	Supplementary Figure S6C (imputed)
az_grantham_-18	D. Approach zone	Mean Grantham physicochemical distance at approach zone position −18	Grantham distance between observed residue and reference (population mean); scale 0–215 (Grantham 1974)	Grantham distance units (0–215)	Yes	Supplementary Figure S6C (imputed)
az_grantham_-19	D. Approach zone	Mean Grantham physicochemical distance at approach zone position −19	Grantham distance between observed residue and reference (population mean); scale 0–215 (Grantham 1974)	Grantham distance units (0–215)	Yes	Supplementary Figure S6C (imputed)
az_grantham_-2	D. Approach zone	Mean Grantham physicochemical distance at approach zone position −2	Grantham distance between observed residue and reference (population mean); scale 0–215 (Grantham 1974)	Grantham distance units (0–215)	Yes	Supplementary Figure S6A
az_grantham_-20	D. Approach zone	Mean Grantham physicochemical distance at approach zone position −20	Grantham distance between observed residue and reference (population mean); scale 0–215 (Grantham 1974)	Grantham distance units (0–215)	Yes	Supplementary Figure S6C (imputed)
az_grantham_-3	D. Approach zone	Mean Grantham physicochemical distance at approach zone position −3	Grantham distance between observed residue and reference (population mean); scale 0–215 (Grantham 1974)	Grantham distance units (0–215)	Yes	Supplementary Figure S6A
az_grantham_-4	D. Approach zone	Mean Grantham physicochemical distance at approach zone position −4	Grantham distance between observed residue and reference (population mean); scale 0–215 (Grantham 1974)	Grantham distance units (0–215)	Yes	Supplementary Figure S6A
az_grantham_-5	D. Approach zone	Mean Grantham physicochemical distance at approach zone position −5	Grantham distance between observed residue and reference (population mean); scale 0–215 (Grantham 1974)	Grantham distance units (0–215)	Yes	Supplementary Figure S6A
az_grantham_-6	D. Approach zone	Mean Grantham physicochemical distance at approach zone position −6	Grantham distance between observed residue and reference (population mean); scale 0–215 (Grantham 1974)	Grantham distance units (0–215)	Yes	Supplementary Figure S6A
az_grantham_-7	D. Approach zone	Mean Grantham physicochemical distance at approach zone position −7	Grantham distance between observed residue and reference (population mean); scale 0–215 (Grantham 1974)	Grantham distance units (0–215)	Yes	Supplementary Figure S6A
az_grantham_-8	D. Approach zone	Mean Grantham physicochemical distance at approach zone position −8	Grantham distance between observed residue and reference (population mean); scale 0–215 (Grantham 1974)	Grantham distance units (0–215)	Yes	Supplementary Figure S6A
az_grantham_-9	D. Approach zone	Mean Grantham physicochemical distance at approach zone position −9	Grantham distance between observed residue and reference (population mean); scale 0–215 (Grantham 1974)	Grantham distance units (0–215)	Yes	Supplementary Figure S6A
n_az_cys	E. Cysteine geometry	Number of cysteine residues in the approach zone	count(C) in approach zone	count	Yes	Supplementary Figure S1F (PCA biplot loading)
n_tail_cys	E. Cysteine geometry	Total number of cysteine residues in the novel tail (approach zone + anchor + post-anchor)	count(C) in novel tail	count	Yes	Supplementary Figure S1F (PCA biplot loading)
KEE_n	F. Sequence motifs	Count of KEE tripeptide motifs in novel tail	count of non-overlapping KEE substrings	count	Yes	Supplementary Figure S5C
KKRK_present	F. Sequence motifs	Binary indicator: KKRK tetrapeptide motif present in novel tail	1 if KKRK substring found in novel tail sequence, else 0	binary (0/1)	No	Perfect class separator (all Type 2 = 1, all Type 1 = 0); excluded from clustering
PKC_sites	F. Sequence motifs	Number of PKC (protein kinase C) consensus phosphorylation sites in novel tail	count of [S/T]-X-[R/K] motifs (PKC consensus)	count	Yes	Supplementary Figure S5B
RRR_n	F. Sequence motifs	Count of RRR triple-arginine motifs in novel tail	count of non-overlapping RRR substrings	count	Yes	Manuscript text (enriched in Type 1-A: mean 0.720 ± 0.614 vs Type 1-B: 0.053 ± 0.229)
n_de_clusters	F. Sequence motifs	Number of consecutive Asp/Glu clusters of length ≥3 in novel tail	count of non-overlapping runs of ≥3 consecutive D/E residues	count	Yes	Manuscript text (invariant = 3 in all Type 2)
n_rtrr	F. Sequence motifs	Count of RXRR tetrapeptide motifs in novel tail (R-any-R-R; note: labelled 'RTRR' in earlier figure versions but the motif counted is RXRR where X is any residue)	count of non-overlapping RXRR matches where X = any residue	count	Yes	Supplementary Figure S5A
polyanion_len	F. Sequence motifs	Length of longest consecutive polyanion run (Asp, Glu) in novel tail	maximum run length of consecutive D/E residues	residues	Yes	Main Figure 4A
polycation_len	F. Sequence motifs	Length of longest consecutive polycation run (Arg, Lys) in novel tail	maximum run length of consecutive R/K residues	residues	Yes	Main Figure 4C
wt_fragment_length	H. Wild-type scaffold	Length of retained wild-type C-domain fragment upstream of frameshift	frameshift_position − 309 (start of C-domain)	residues	Yes	Main Figure 1C
wt_novel_charge_contrast	H. Wild-type scaffold	Electrostatic contrast between retained WT C-domain (anionic) and novel tail (cationic)	NCPR_novel_tail − NCPR_wt_fragment; higher values indicate greater heterotypic attraction between the two chains in the homodimer	dimensionless	Yes	Main Figure 4B
