## Supplemental Table 5 for "A comprehensive analysis of calreticulin mutants reveals distinct biophysicochemical proprieties with a potential for refined targeted therapies"

metric_name	category	definition	computation	unit	figure_reference
mono_mean_plddt	Monomer confidence	Mean per-residue pLDDT score across the entire monomer model	mean(pLDDT) over all residues in unrelaxed rank-1 ColabFold v1.5 monomer model	pLDDT score (0–100; >90 very high, 70–90 confident, 50–70 low, <50 very low/disordered)	Supplementary Figure S7 (as mono_mean_plddt)
mono_wt_region_plddt	Monomer confidence	Mean pLDDT over wild-type CALR region (residues upstream of frameshift position)	mean(pLDDT) over residues 1 to frameshift_position−1 in monomer model	pLDDT score (0–100)	Supplementary Figure S7B
mono_novel_tail_plddt	Monomer confidence	Mean pLDDT over novel C-terminal tail region	mean(pLDDT) over residues from frameshift_position to end of chain in monomer model	pLDDT score (0–100)	Supplementary Figure S7C
mono_ptm	Monomer confidence	Predicted TM-score of monomer model — global model quality estimate	pTM score from ColabFold v1.5 monomer rank-1 model; range 0–1	dimensionless (0–1; >0.5 indicates reliable fold)	Supplementary Figure S7A
sg_sg_dist	Homodimer cysteine geometry	Sγ–Sγ inter-chain distance at the anchor+32 cysteine — primary structural validation metric	Euclidean distance between Sγ atoms of Cys at anchor-relative position +32 on Chain A and Chain B in unrelaxed rank-1 ColabFold v1.5 homodimer model	Ångström (Å)	Main Figure 5A; threshold: compact <20 Å, extended >50 Å
cys_cb_dist	Homodimer cysteine geometry	Cβ–Cβ inter-chain distance at anchor+32 cysteine	Euclidean distance between Cβ atoms of Cys+32 on Chain A and Chain B	Ångström (Å)	Supplementary Figure S8A; Spearman r=0.996 with sg_sg_dist
cys_chi1_A	Homodimer cysteine geometry	χ1 dihedral angle of anchor+32 cysteine on Chain A	N–Cα–Cβ–Sγ dihedral angle extracted from unrelaxed homodimer model Chain A	degrees (°)	Supplementary Figure S8B
cys_chi1_B	Homodimer cysteine geometry	χ1 dihedral angle of anchor+32 cysteine on Chain B	N–Cα–Cβ–Sγ dihedral angle extracted from unrelaxed homodimer model Chain B	degrees (°)	Supplementary Figure S8C
novel_tail_contacts	Homodimer contacts	Raw count of inter-chain Cα–Cα contacts within novel tail	count of residue pairs where Cα–Cα distance <8.0 Å, both residues in novel tail (approach zone + anchor + post-anchor), between Chain A and Chain B	count	Supplementary Figure S7F (raw); Main Figure 5F (normalised)
novel_tail_contacts_norm	Homodimer contacts	Inter-chain novel tail contacts normalised by tail length	novel_tail_contacts / novel_tail_length	contacts per residue	Main Figure 5F
dimer_novel_tail_plddt	Homodimer confidence	Mean pLDDT over novel tail residues in homodimer model	mean(pLDDT) over all novel tail residues in Chain A of unrelaxed rank-1 ColabFold v1.5 homodimer model; novel tail identified by exact string matching	pLDDT score (0–100)	Main Figure 5C
mean_pae	Homodimer confidence	Mean predicted aligned error across all residue pairs in homodimer	mean(PAE[i,j]) over all i,j pairs from ColabFold PAE JSON output	Å (lower = higher confidence)	Supplementary Figure S7 (as mean_pae)
inter_pae	Homodimer confidence	Mean inter-chain predicted aligned error	mean(PAE[i,j]) where i ∈ Chain A and j ∈ Chain B	Å (lower = higher interface confidence)	Main Figure 2D context; Supplementary Figure S7E
intra_pae	Homodimer confidence	Mean intra-chain predicted aligned error	mean(PAE[i,j]) where i and j ∈ same chain	Å (lower = higher intra-chain confidence)	Supplementary Figure S7D
dimer_ptm	Homodimer confidence	Dimer predicted TM-score — global homodimer model quality	pTM score from ColabFold v1.5 homodimer rank-1 model	dimensionless (0–1)	Main Figure 5E
dimer_iptm	Homodimer confidence	Interface predicted TM-score — interface-specific model quality	ipTM score from ColabFold v1.5 homodimer rank-1 model; weighted combination of inter-chain PAE	dimensionless (0–1; >0.8 high confidence interface)	Main Figure 5D
