## Supplemental Table 6 for "A comprehensive analysis of calreticulin mutants reveals distinct biophysicochemical proprieties with a potential for refined targeted therapies"

Feature	Type 1-A (n=25) mean ± SD	Type 1-B (n=19) mean ± SD	Type 2 (n=32) mean ± SD	p (BH) Type 1-A vs Type 1-B	p (BH) Type 2 vs Type 1-A	p (BH) Type 2 vs Type 1-B
f_A	0.0776 ± 0.0050	0.0822 ± 0.0018	0.0759 ± 0.0056	2.38e-04 ***	0.3109 ns	1.04e-07 ***
f_C	0.0309 ± 0.0021	0.0329 ± 0.0007	0.0351 ± 0.0055	4.09e-06 ***	0.0037 **	0.0045 **
f_D	0.0316 ± 0.0046	0.0346 ± 0.0049	0.0455 ± 0.0063	0.0020 **	5.41e-09 ***	1.52e-06 ***
f_E	0.0728 ± 0.0129	0.0788 ± 0.0072	0.1722 ± 0.0090	0.0348 *	4.67e-10 ***	1.27e-08 ***
f_F	0.0000 ± 0.0000	0.0000 ± 0.0000	0.0000 ± 0.0000	—	—	—
f_G	0.0160 ± 0.0028	0.0173 ± 0.0039	0.0140 ± 0.0038	4.09e-06 ***	1.56e-07 ***	1.90e-06 ***
f_H	0.0000 ± 0.0000	0.0000 ± 0.0000	0.0000 ± 0.0000	—	—	—
f_I	0.0000 ± 0.0000	0.0000 ± 0.0000	0.0016 ± 0.0043	1.0000 ns	0.0906 ns	0.1509 ns
f_K	0.0995 ± 0.0085	0.1004 ± 0.0061	0.1287 ± 0.0033	0.5460 ns	4.67e-10 ***	1.27e-08 ***
f_L	0.0239 ± 0.0074	0.0208 ± 0.0075	0.0264 ± 0.0043	0.5643 ns	0.7943 ns	0.0050 **
f_M	0.1197 ± 0.0056	0.1315 ± 0.0029	0.1027 ± 0.0025	4.09e-06 ***	4.67e-10 ***	1.27e-08 ***
f_N	0.0016 ± 0.0045	0.0000 ± 0.0000	0.0012 ± 0.0037	0.1861 ns	0.7814 ns	0.2267 ns
f_P	0.0299 ± 0.0014	0.0329 ± 0.0007	0.0280 ± 0.0051	1.33e-07 ***	7.08e-04 ***	3.31e-04 ***
f_Q	0.0726 ± 0.0100	0.0683 ± 0.0091	0.0536 ± 0.0051	0.2933 ns	1.98e-07 ***	1.04e-05 ***
f_R	0.2998 ± 0.0148	0.2732 ± 0.0087	0.2207 ± 0.0079	3.18e-05 ***	4.67e-10 ***	1.27e-08 ***
f_S	0.0309 ± 0.0021	0.0329 ± 0.0007	0.0264 ± 0.0032	4.09e-06 ***	1.95e-08 ***	3.90e-07 ***
f_T	0.0758 ± 0.0005	0.0778 ± 0.0065	0.0543 ± 0.0063	0.0108 *	1.62e-09 ***	1.55e-08 ***
f_V	0.0005 ± 0.0025	0.0000 ± 0.0000	0.0004 ± 0.0023	0.4705 ns	0.9314 ns	0.5077 ns
f_W	0.0168 ± 0.0051	0.0164 ± 0.0004	0.0132 ± 0.0023	3.17e-05 ***	6.92e-08 ***	5.36e-08 ***
f_Y	0.0000 ± 0.0000	0.0000 ± 0.0000	0.0000 ± 0.0000	—	—	—
tail_RK_fraction	0.3993 ± 0.0164	0.3736 ± 0.0079	0.3494 ± 0.0088	2.21e-06 ***	4.67e-10 ***	1.02e-07 ***
tail_DE_fraction	0.1044 ± 0.0122	0.1134 ± 0.0053	0.2178 ± 0.0125	3.14e-06 ***	4.67e-10 ***	1.27e-08 ***
grp_Positive	0.3993 ± 0.0164	0.3736 ± 0.0079	0.3494 ± 0.0088	2.39e-05 ***	6.14e-10 ***	3.08e-07 ***
grp_Negative	0.1044 ± 0.0122	0.1134 ± 0.0053	0.2178 ± 0.0125	0.0231 *	4.67e-10 ***	1.27e-08 ***
grp_Hydrophobic	0.2684 ± 0.0098	0.2839 ± 0.0098	0.2482 ± 0.0086	0.2933 ns	6.32e-10 ***	1.56e-08 ***
grp_Polar	0.2119 ± 0.0071	0.2118 ± 0.0099	0.1706 ± 0.0085	0.8218 ns	4.67e-10 ***	1.27e-08 ***
grp_Special	0.0459 ± 0.0015	0.0502 ± 0.0041	0.0420 ± 0.0059	3.70e-06 ***	0.0040 **	0.0027 **
ncpr	0.2949 ± 0.0273	0.2603 ± 0.0105	0.1316 ± 0.0192	4.09e-06 ***	4.67e-10 ***	1.27e-08 ***
fcr	0.5037 ± 0.0095	0.4870 ± 0.0084	0.5672 ± 0.0099	8.21e-05 ***	4.67e-10 ***	1.27e-08 ***
polycation_len	3.6800 ± 0.9452	3.0000 ± 0.0000	4.0000 ± 0.0000	4.09e-06 ***	0.0291 *	7.86e-11 ***
polyanion_len	2.8400 ± 0.4726	2.8947 ± 0.3153	5.0000 ± 0.0000	0.9190 ns	4.27e-11 ***	5.95e-10 ***
entropy_novel	3.2848 ± 0.0332	3.3294 ± 0.0248	3.3504 ± 0.0322	1.03e-04 ***	8.36e-08 ***	0.0459 *
aromatic_novel	0.0168 ± 0.0051	0.0164 ± 0.0004	0.0132 ± 0.0023	3.17e-05 ***	6.92e-08 ***	5.36e-08 ***
novel_cterminus_residues	67.00 ± 3.64	60.84 ± 1.34	78.19 ± 1.15	4.09e-06 ***	4.67e-10 ***	1.27e-08 ***
SCD	8.3233 ± 3.5256	4.7500 ± 0.7271	-1.2974 ± 0.9210	6.59e-07 ***	4.67e-10 ***	1.27e-08 ***
kappa	0.3515 ± 0.0223	0.3397 ± 0.0055	0.2997 ± 0.0126	0.0024 **	3.00e-08 ***	1.27e-08 ***
kd_novel	-1.9723 ± 0.0562	-1.8528 ± 0.0622	-2.0415 ± 0.0605	4.09e-06 ***	3.59e-04 ***	1.55e-08 ***
beta_novel	0.9014 ± 0.0066	0.8947 ± 0.0049	0.8274 ± 0.0083	0.0026 **	4.75e-10 ***	1.32e-08 ***
coac_novel	0.3033 ± 0.0267	0.2685 ± 0.0104	0.1382 ± 0.0194	3.70e-06 ***	4.67e-10 ***	1.27e-08 ***
uversky_llps	-2.4915 ± 0.0604	-2.3595 ± 0.0642	-2.5020 ± 0.0632	—	—	—
rgg_score	0.0800 ± 0.2769	0.0000 ± 0.0000	0.0000 ± 0.0000	0.2933 ns	0.1350 ns	1.0000 ns
approach_len	23.00 ± 3.64	16.84 ± 1.34	34.19 ± 1.15	1.33e-07 ***	1.08e-08 ***	1.27e-08 ***
az_charge_-1	0.0000 ± 0.0000	0.0526 ± 0.2294	-0.0625 ± 0.2459	0.3395 ns	0.2539 ns	0.1437 ns
az_grantham_-1	79.08 ± 8.47	77.74 ± 29.67	120.5 ± 62.6	0.0853 ns	0.0908 ns	0.0789 ns
az_charge_-2	0.9600 ± 0.2000	0.8421 ± 0.5015	0.1250 ± 0.6091	0.4674 ns	3.38e-07 ***	1.01e-04 ***
az_grantham_-2	80.32 ± 27.21	61.21 ± 33.57	77.90 ± 57.05	0.1334 ns	0.9727 ns	0.5462 ns
az_charge_-3	-0.0400 ± 0.2000	-0.1053 ± 0.3153	-0.5938 ± 0.4990	0.4719 ns	3.02e-05 ***	0.0013 **
az_grantham_-3	46.60 ± 15.14	50.68 ± 39.11	106.0 ± 57.7	0.5460 ns	2.46e-04 ***	0.0015 **
az_charge_-4	0.9600 ± 0.2000	0.3158 ± 0.9459	-0.5938 ± 0.6148	0.0085 **	4.67e-10 ***	0.0014 **
az_grantham_-4	78.36 ± 36.61	57.26 ± 46.58	56.09 ± 51.50	0.4303 ns	0.3458 ns	1.0000 ns
az_charge_-5	0.9200 ± 0.4000	-0.3158 ± 0.7493	-0.5000 ± 0.5080	3.70e-06 ***	4.67e-10 ***	0.5278 ns
az_grantham_-5	55.32 ± 23.77	37.16 ± 25.71	96.81 ± 40.64	0.1044 ns	4.44e-05 ***	3.76e-05 ***
az_charge_-6	0.8000 ± 0.5000	-0.7895 ± 0.5353	-0.9375 ± 0.2459	6.59e-07 ***	1.39e-10 ***	0.3135 ns
az_grantham_-6	68.68 ± 47.08	37.79 ± 39.25	60.62 ± 34.83	0.0564 ns	0.7017 ns	0.0432 *
az_charge_-7	0.5200 ± 0.5099	-0.5789 ± 0.6070	-0.7812 ± 0.6082	1.60e-05 ***	9.78e-09 ***	0.1034 ns
az_grantham_-7	102.8 ± 50.5	31.00 ± 32.17	78.59 ± 39.09	6.43e-05 ***	0.0842 ns	2.30e-04 ***
az_charge_-8	0.8400 ± 0.3742	-0.0526 ± 1.0260	-0.3750 ± 0.9419	0.0042 **	6.72e-06 ***	0.3111 ns
az_grantham_-8	72.80 ± 30.43	60.21 ± 35.88	70.84 ± 34.56	0.2364 ns	0.6278 ns	0.4285 ns
az_charge_-9	-0.0400 ± 0.4546	-0.4211 ± 0.6070	-0.0625 ± 1.0140	0.0338 *	0.8497 ns	0.3340 ns
az_grantham_-9	57.08 ± 39.32	76.00 ± 28.05	85.22 ± 25.11	0.0946 ns	0.0057 **	0.8356 ns
az_charge_-10	-0.8000 ± 0.4082	0.8421 ± 0.3746	0.8750 ± 0.4919	1.33e-07 ***	4.67e-10 ***	0.3808 ns
az_grantham_-10	19.56 ± 35.62	52.16 ± 43.64	90.16 ± 27.16	0.0078 **	1.16e-07 ***	0.0085 **
az_charge_-11	-0.8400 ± 0.5538	-0.3158 ± 0.6710	0.8125 ± 0.5923	0.0026 **	2.42e-09 ***	7.11e-07 ***
az_grantham_-11	30.80 ± 41.40	87.58 ± 50.62	71.53 ± 28.26	0.0018 **	0.0011 **	0.2866 ns
az_charge_-12	-0.8000 ± 0.4082	0.3684 ± 0.6840	0.3750 ± 0.9419	6.00e-06 ***	1.24e-05 ***	0.6129 ns
az_grantham_-12	58.64 ± 30.06	39.42 ± 35.44	65.19 ± 31.65	0.1897 ns	0.1454 ns	0.0231 *
az_charge_-13	0.1200 ± 0.5260	0.4211 ± 0.6070	0.0625 ± 1.0140	0.1153 ns	0.9727 ns	0.3340 ns
az_grantham_-13	39.04 ± 23.64	98.26 ± 44.64	46.25 ± 28.73	2.39e-05 ***	0.0749 ns	5.60e-05 ***
az_charge_-14	0.6800 ± 0.6904	-0.4211 ± 0.5073	-0.8750 ± 0.4919	1.60e-05 ***	4.94e-09 ***	3.45e-04 ***
az_grantham_-14	37.24 ± 38.16	36.42 ± 37.75	35.12 ± 20.92	0.8782 ns	0.7017 ns	0.4211 ns
az_charge_-15	-0.4400 ± 0.9165	0.4444 ± 0.5113	-1.0000 ± 0.0000	0.0020 **	0.0024 **	1.92e-10 ***
az_grantham_-15	75.60 ± 35.62	78.78 ± 39.44	8.7812 ± 18.6595	0.4093 ns	2.59e-08 ***	2.05e-07 ***
az_charge_-16	0.7200 ± 0.6137	-0.4118 ± 0.6183	-0.8125 ± 0.5923	2.48e-05 ***	7.53e-09 ***	0.0047 **
az_grantham_-16	55.64 ± 53.72	73.00 ± 48.71	29.12 ± 27.91	0.4303 ns	0.0749 ns	0.0027 **
az_charge_-17	0.1600 ± 0.3742	-0.1111 ± 0.3333	-0.4688 ± 0.8418	0.1153 ns	5.15e-04 ***	0.0756 ns
az_grantham_-17	103.0 ± 44.5	94.22 ± 35.86	41.34 ± 47.19	0.5971 ns	1.61e-04 ***	0.0047 **
az_charge_-18	0.1200 ± 0.3317	0.0000 ± 0.0000	-0.2812 ± 0.8514	0.3728 ns	0.0246 *	0.2226 ns
az_grantham_-18	57.72 ± 33.24	100.6 ± 6.9	56.12 ± 60.09	0.0023 **	0.4433 ns	0.0458 *
az_charge_-19	0.6000 ± 0.7071	0.0000 ± 0.0000	0.6250 ± 0.6091	—	0.9498 ns	—
az_grantham_-19	59.36 ± 31.10	96.00 ± 0.00	51.03 ± 50.58	—	0.0906 ns	—
n_az_cys	0.0800 ± 0.2769	0.0000 ± 0.0000	0.7500 ± 0.4399	1.0000 ns	4.14e-08 ***	7.11e-07 ***
n_tail_cys	2.0800 ± 0.2769	2.0000 ± 0.0000	2.7500 ± 0.4399	0.2933 ns	1.16e-06 ***	7.11e-07 ***
has_cys32	1.0000 ± 0.0000	1.0000 ± 0.0000	1.0000 ± 0.0000	—	—	—
has_cys36	1.0000 ± 0.0000	1.0000 ± 0.0000	1.0000 ± 0.0000	—	—	—
KKRK_present	0.0000 ± 0.0000	0.0000 ± 0.0000	1.0000 ± 0.0000	—	—	—
n_de_clusters	0.8800 ± 0.3317	0.8947 ± 0.3153	3.0000 ± 0.0000	0.9190 ns	9.24e-12 ***	7.86e-11 ***
n_rtrr	3.6000 ± 0.5774	2.8947 ± 0.3153	2.1875 ± 0.3966	0.0612 ns	2.44e-08 ***	2.40e-04 ***
RRR_n	0.7200 ± 0.6137	0.0526 ± 0.2294	0.0000 ± 0.0000	2.70e-04 ***	3.02e-07 ***	0.2578 ns
KEE_n	0.0000 ± 0.0000	0.1053 ± 0.3153	2.0000 ± 0.0000	0.1587 ns	6.85e-12 ***	7.86e-11 ***
KRKEE_n	0.0000 ± 0.0000	0.0000 ± 0.0000	1.0000 ± 0.0000	—	—	—
CK2_sites	1.0000 ± 0.0000	1.0000 ± 0.0000	1.0000 ± 0.0000	—	—	—
PKA_sites	2.0000 ± 0.0000	2.0000 ± 0.0000	2.0000 ± 0.0000	0.2933 ns	0.1350 ns	1.0000 ns
PKC_sites	3.0000 ± 0.0000	2.7368 ± 0.4524	2.3125 ± 0.5351	0.0073 **	4.67e-10 ***	2.97e-05 ***
wt_fragment_length	58.16 ± 2.08	57.89 ± 4.92	74.81 ± 1.53	0.1861 ns	4.67e-10 ***	9.71e-08 ***
wt_novel_charge_contrast	0.4113 ± 0.0298	0.3839 ± 0.0205	0.2897 ± 0.0099	0.0019 **	4.67e-10 ***	1.27e-08 ***
