## Supplemental Table 7 for "A comprehensive analysis of calreticulin mutants reveals distinct biophysicochemical proprieties with a potential for refined targeted therapies"

Feature	Type 1-A (n=25) mean ± SD	Type 1-B (n=19) mean ± SD	Type 2 (n=32) mean ± SD	p (BH) 1-A vs 1-B	p (BH) Type 2 vs 1-A	KW H	KW p (BH)
mono_mean_plddt	85.47 ± 0.74	85.56 ± 0.34	85.83 ± 0.58	0.7761 ns	0.0561 ns	5.47	0.0650 ns
mono_novel_tail_plddt	77.43 ± 2.64	75.79 ± 1.23	75.46 ± 2.99	0.0114 *	0.1369 ns	6.61	0.0391 *
mono_wt_region_plddt	86.95 ± 0.75	87.19 ± 0.44	87.95 ± 0.52	0.2323 ns	1.48e-05 ***	29.5	1.26e-06 ***
mono_ptm	0.6884 ± 0.0069	0.6926 ± 0.0045	0.6684 ± 0.0069	0.0388 *	1.81e-09 ***	57.84	4.42e-12 ***
sg_sg_dist	25.96 ± 45.95	110.8 ± 64.2	86.94 ± 31.30	0.0014 **	6.61e-07 ***	30.31	1.05e-06 ***
cys_cb_dist	24.18 ± 47.03	110.3 ± 65.4	85.98 ± 31.05	0.0029 **	6.61e-07 ***	28.55	1.68e-06 ***
cys_chi1_A	-79.80 ± 16.44	-88.72 ± 10.20	-97.79 ± 17.61	0.0061 **	1.90e-06 ***	25.23	6.65e-06 ***
cys_chi1_B	-79.72 ± 16.65	-88.44 ± 10.32	-100.2 ± 19.0	0.0055 **	5.55e-05 ***	20.14	7.52e-05 ***
novel_tail_contacts	28.92 ± 12.53	12.58 ± 25.68	12.44 ± 21.86	0.0045 **	1.31e-04 ***	18.42	1.60e-04 ***
novel_tail_contacts_norm	0.4375 ± 0.1917	0.2075 ± 0.4299	0.1577 ± 0.2746	0.0123 *	7.34e-05 ***	17.34	2.50e-04 ***
dimer_novel_tail_plddt	74.46 ± 8.82	55.30 ± 13.32	66.67 ± 4.78	8.96e-04 ***	6.61e-07 ***	32.29	5.18e-07 ***
mean_pae	17.31 ± 1.57	19.03 ± 2.44	18.81 ± 2.18	0.0399 *	0.0078 **	8.45	0.0172 *
inter_pae	23.20 ± 1.94	24.39 ± 2.96	24.76 ± 3.50	0.0399 *	0.0083 **	8.39	0.0172 *
intra_pae	11.43 ± 1.66	13.68 ± 2.11	12.85 ± 1.69	0.0354 *	7.34e-05 ***	15.23	6.58e-04 ***
dimer_ptm	0.3588 ± 0.0636	0.4595 ± 0.0646	0.3281 ± 0.0571	7.15e-04 ***	0.0091 **	32.41	5.18e-07 ***
dimer_iptm	0.1932 ± 0.0681	0.2584 ± 0.0556	0.1388 ± 0.0875	0.0025 **	0.0013 **	25.79	5.74e-06 ***
