## Supplemental Table 8 for "A comprehensive analysis of calreticulin mutants reveals distinct biophysicochemical proprieties with a potential for refined targeted therapies"

Rank	Feature	Type 1-A mean	Type 1-B mean	Cohen's d	|d|	p (raw)	p (BH)	Significance
1	az_charge_-10	-0.8	0.842105	-4.1657	4.1657	3.87e-09	7.86e-08	***
2	az_charge_-6	0.8	-0.789474	3.0838	3.0838	3.93e-08	4.65e-07	***
3	f_M	0.119695	0.131549	-2.5476	2.5476	4.73e-09	7.86e-08	***
4	f_P	0.029924	0.032887	-2.5476	2.5476	4.73e-09	7.86e-08	***
5	az_charge_-12	-0.8	0.368421	-2.1485	2.1485	1.36e-06	5.63e-06	***
6	az_charge_-5	0.92	-0.315789	2.1446	2.1446	3.57e-07	2.96e-06	***
7	approach_len	23.0	16.842105	2.1316	2.1316	4.73e-09	7.86e-08	***
8	novel_cterminus_residues	67.0	60.842105	2.1316	2.1316	4.73e-09	7.86e-08	***
9	uversky_llps	-2.491463	-2.35952	-2.1263	2.1263	7.13e-07	3.94e-06	***
10	f_R	0.299841	0.273228	2.1142	2.1142	1.09e-06	4.77e-06	***
11	kd_novel	-1.972292	-1.852773	-2.0309	2.0309	7.99e-07	4.05e-06	***
12	az_charge_-7	0.52	-0.578947	1.9851	1.9851	4.01e-06	1.39e-05	***
13	tail_RK_fraction	0.399309	0.373644	1.9064	1.9064	2.83e-07	2.61e-06	***
14	grp_Positive	0.399309	0.373644	1.9064	1.9064	2.83e-07	2.61e-06	***
15	fcr	0.503726	0.486995	1.8438	1.8438	1.93e-06	7.28e-06	***
16	az_charge_-16	0.72	-0.411765	1.8385	1.8385	7.1e-06	2.18e-05	***
17	az_charge_-14	0.68	-0.421053	1.7799	1.7799	4.01e-06	1.39e-05	***
18	az_grantham_-13	39.04	98.263158	-1.7289	1.7289	6.32e-06	2.02e-05	***
19	az_grantham_-7	102.8	31.0	1.6469	1.6469	2.14e-05	5.74e-05	***
20	coac_novel	0.303281	0.268515	1.6322	1.6322	4.4e-07	3.04e-06	***
21	ncpr	0.294891	0.260293	1.5903	1.5903	6.36e-07	3.94e-06	***
22	grp_Hydrophobic	0.2684	0.283871	-1.5811	1.5811	1.89e-06	7.28e-06	***
23	entropy_novel	3.284822	3.329417	-1.4921	1.4921	3.67e-05	9.52e-05	***
24	az_grantham_-18	57.72	100.555556	-1.4774	1.4774	0.00103	0.00209	**
25	grp_Special	0.045898	0.050208	-1.4757	1.4757	4.19e-07	3.04e-06	***
26	n_rtrr	3.6	2.894737	1.4608	1.4608	4.48e-05	0.000113	***
27	RRR_n	0.72	0.052632	1.3686	1.3686	0.000103	0.000251	***
28	SCD	8.323327	4.749987	1.3199	1.3199	3.27e-08	4.52e-07	***
29	az_grantham_-11	30.8	87.578947	-1.2457	1.2457	0.0007	0.00157	**
30	az_charge_-8	0.84	-0.052632	1.2248	1.2248	0.00206	0.00389	**
31	f_C	0.030937	0.032887	-1.162	1.162	8.77e-07	4.05e-06	***
32	f_S	0.030937	0.032887	-1.162	1.162	8.77e-07	4.05e-06	***
33	f_A	0.077641	0.082218	-1.1487	1.1487	1.18e-05	3.28e-05	***
34	beta_novel	0.901422	0.894652	1.1481	1.1481	0.00126	0.00243	**
35	az_charge_-15	-0.44	0.444444	-1.1417	1.1417	0.000854	0.00177	**
36	wt_novel_charge_contrast	0.411287	0.383885	1.0436	1.0436	0.000759	0.00166	**
37	az_charge_-4	0.96	0.315789	1.0106	1.0106	0.00446	0.00788	**
38	polycation_len	3.68	3.0	0.9517	0.9517	0.00405	0.0073	**
39	grp_Negative	0.104418	0.113351	-0.909	0.909	0.000514	0.00119	**
40	tail_DE_fraction	0.104418	0.113351	-0.909	0.909	0.000514	0.00119	**
41	PKC_sites	3.0	2.736842	0.8885	0.8885	0.00755	0.0125	*
42	az_charge_-11	-0.84	-0.315789	-0.8639	0.8639	0.00126	0.00243	**
43	az_grantham_-10	19.56	52.157895	-0.8304	0.8304	0.00401	0.0073	**
44	az_charge_-17	0.16	-0.111111	0.744	0.744	0.0755	0.11	ns
45	az_grantham_-5	55.32	37.157895	0.7376	0.7376	0.0658	0.0994	ns
46	az_charge_-9	-0.04	-0.421053	0.7253	0.7253	0.0189	0.0308	*
47	az_grantham_-6	68.68	37.789474	0.7038	0.7038	0.0329	0.0525	ns
48	kappa	0.351526	0.339681	0.6859	0.6859	0.000783	0.00167	**
49	az_grantham_-2	80.32	61.210526	0.6348	0.6348	0.0889	0.127	ns
50	f_D	0.031642	0.034585	-0.6242	0.6242	5.68e-06	1.89e-05	***
51	az_grantham_-12	58.64	39.421053	0.5918	0.5918	0.135	0.181	ns
52	f_E	0.072775	0.078766	-0.5539	0.5539	0.00701	0.0119	*
53	az_grantham_-9	57.08	76.0	-0.5415	0.5415	0.0586	0.09	ns
54	az_charge_-13	0.12	0.421053	-0.5356	0.5356	0.075	0.11	ns
55	az_grantham_-4	78.36	57.263158	0.5123	0.5123	0.364	0.419	ns
56	KEE_n	0.0	0.105263	-0.51	0.51	0.108	0.152	ns
57	f_N	0.001619	0.0	0.4766	0.4766	0.129	0.178	ns
58	f_T	0.075822	0.077787	-0.4568	0.4568	0.00576	0.00996	**
59	f_Q	0.072585	0.068251	0.4514	0.4514	0.23	0.285	ns
60	az_charge_-18	0.12	0.0	0.4178	0.4178	0.302	0.363	ns
61	f_L	0.023854	0.020773	0.4162	0.4162	0.517	0.558	ns
62	f_G	0.015975	0.017321	-0.4055	0.4055	7e-07	3.94e-06	***
63	az_grantham_-8	72.8	60.210526	0.3829	0.3829	0.172	0.226	ns
64	n_tail_cys	2.08	2.0	0.3822	0.3822	0.225	0.282	ns
65	rgg_score	0.08	0.0	0.3822	0.3822	0.225	0.282	ns
66	n_az_cys	0.08	0.0	0.3822	0.3822	0.225	0.282	ns
67	az_charge_-1	0.0	0.052632	-0.3504	0.3504	0.271	0.331	ns
68	az_grantham_-16	55.64	73.0	-0.3353	0.3353	0.36	0.419	ns
69	az_charge_-2	0.96	0.842105	0.3262	0.3262	0.401	0.455	ns
70	f_V	0.000506	0.0	0.2646	0.2646	0.409	0.459	ns
71	az_charge_-3	-0.04	-0.105263	0.2551	0.2551	0.416	0.46	ns
72	az_grantham_-17	102.96	94.222222	0.2056	0.2056	0.554	0.59	ns
73	az_grantham_-3	46.6	50.684211	-0.1456	0.1456	0.494	0.539	ns
74	polyanion_len	2.84	2.894737	-0.1327	0.1327	0.863	0.874	ns
75	f_K	0.099467	0.100416	-0.1258	0.1258	0.701	0.736	ns
76	aromatic_novel	0.01678	0.016444	0.0864	0.0864	9.81e-06	2.81e-05	***
77	f_W	0.01678	0.016444	0.0864	0.0864	9.81e-06	2.81e-05	***
78	az_grantham_-15	75.6	78.777778	-0.0853	0.0853	0.336	0.399	ns
79	wt_fragment_length	58.16	57.894737	0.074	0.074	0.131	0.178	ns
80	az_grantham_-1	79.08	77.736842	0.0657	0.0657	0.0518	0.0811	ns
81	n_de_clusters	0.88	0.894737	-0.0454	0.0454	0.897	0.897	ns
82	az_grantham_-14	37.24	36.421053	0.0216	0.0216	0.836	0.857	ns
83	grp_Polar	0.211899	0.211813	0.0102	0.0102	0.773	0.802	ns
