## Supplemental Table 9 for "A comprehensive analysis of calreticulin mutants reveals distinct biophysicochemical proprieties with a potential for refined targeted therapies"

Region pair	Type 1-A (n=22/25 with contacts, 723 total)	Type 1-B (n=5/19 with contacts, 239 total)	Type 2 (n=16/32 with contacts, 398 total)
post-anchor ↔ post-anchor	715 (98.9%)	160 (66.9%)	46 (11.6%)
approach ↔ approach	8 (1.1%)	59 (24.7%)	221 (55.5%)
anchor ↔ approach	0 (0.0%)	15 (6.3%)	108 (27.1%)
anchor ↔ anchor	0 (0.0%)	4 (1.7%)	3 (0.8%)
anchor ↔ post-anchor	0 (0.0%)	1 (0.4%)	0 (0.0%)
approach ↔ post-anchor	0 (0.0%)	0 (0.0%)	20 (5.0%)
