## Supplemental Table 10 for "A comprehensive analysis of calreticulin mutants reveals distinct biophysicochemical proprieties with a potential for refined targeted therapies"

Position (anchor-relative)	Region	Type 1-A count (% of total)	Type 1-B count (% of total)	Type 2 count (% of total)
-34	approach	1 (0.1%)	0 (0.0%)	4 (1.0%)
-33	approach	4 (0.6%)	0 (0.0%)	3 (0.8%)
-31	approach	0 (0.0%)	0 (0.0%)	1 (0.3%)
-30	approach	3 (0.4%)	0 (0.0%)	3 (0.8%)
-23	approach	0 (0.0%)	0 (0.0%)	1 (0.3%)
-22	approach	0 (0.0%)	0 (0.0%)	4 (1.0%)
-21	approach	0 (0.0%)	0 (0.0%)	4 (1.0%)
-20	approach	0 (0.0%)	0 (0.0%)	7 (1.8%)
-19	approach	0 (0.0%)	0 (0.0%)	9 (2.3%)
-18	approach	0 (0.0%)	0 (0.0%)	12 (3.0%)
-17	approach	0 (0.0%)	0 (0.0%)	9 (2.3%)
-16	approach	0 (0.0%)	0 (0.0%)	11 (2.8%)
-15	approach	0 (0.0%)	0 (0.0%)	13 (3.3%)
-14	approach	0 (0.0%)	0 (0.0%)	10 (2.5%)
-13	approach	0 (0.0%)	0 (0.0%)	7 (1.8%)
-12	approach	0 (0.0%)	0 (0.0%)	13 (3.3%)
-11	approach	0 (0.0%)	0 (0.0%)	6 (1.5%)
-10	approach	0 (0.0%)	2 (0.8%)	0 (0.0%)
-9	approach	0 (0.0%)	4 (1.7%)	2 (0.5%)
-8	approach	0 (0.0%)	4 (1.7%)	26 (6.5%)
-7	approach	0 (0.0%)	4 (1.7%)	8 (2.0%)
-6	approach	0 (0.0%)	6 (2.5%)	5 (1.3%)
-5	approach	0 (0.0%)	8 (3.3%)	26 (6.5%)
-4	approach	0 (0.0%)	7 (2.9%)	32 (8.0%)
-3	approach	0 (0.0%)	8 (3.3%)	9 (2.3%)
-2	approach	0 (0.0%)	9 (3.8%)	14 (3.5%)
-1	approach	0 (0.0%)	7 (2.9%)	53 (13.3%)
0	anchor	0 (0.0%)	3 (1.3%)	7 (1.8%)
1	anchor	0 (0.0%)	3 (1.3%)	2 (0.5%)
2	anchor	0 (0.0%)	7 (2.9%)	23 (5.8%)
3	anchor	0 (0.0%)	1 (0.4%)	14 (3.5%)
5	anchor	0 (0.0%)	2 (0.8%)	0 (0.0%)
6	anchor	0 (0.0%)	2 (0.8%)	4 (1.0%)
9	anchor	0 (0.0%)	1 (0.4%)	0 (0.0%)
10	anchor	0 (0.0%)	0 (0.0%)	1 (0.3%)
24	post-anchor	0 (0.0%)	1 (0.4%)	0 (0.0%)
25	post-anchor	12 (1.7%)	3 (1.3%)	0 (0.0%)
26	post-anchor	13 (1.8%)	6 (2.5%)	0 (0.0%)
27	post-anchor	26 (3.6%)	9 (3.8%)	0 (0.0%)
28	post-anchor	67 (9.3%)	17 (7.1%)	0 (0.0%)
29	post-anchor	3 (0.4%)	6 (2.5%)	5 (1.3%)
30	post-anchor	21 (2.9%)	8 (3.3%)	1 (0.3%)
31	post-anchor	21 (2.9%)	7 (2.9%)	3 (0.8%)
32	post-anchor	126 (17.4%)	24 (10.0%)	3 (0.8%)
33	post-anchor	42 (5.8%)	8 (3.3%)	3 (0.8%)
34	post-anchor	1 (0.1%)	0 (0.0%)	1 (0.3%)
35	post-anchor	84 (11.6%)	16 (6.7%)	4 (1.0%)
36	post-anchor	106 (14.7%)	20 (8.4%)	9 (2.3%)
37	post-anchor	21 (2.9%)	4 (1.7%)	4 (1.0%)
38	post-anchor	0 (0.0%)	0 (0.0%)	3 (0.8%)
39	post-anchor	82 (11.3%)	16 (6.7%)	9 (2.3%)
40	post-anchor	60 (8.3%)	12 (5.0%)	4 (1.0%)
41	post-anchor	0 (0.0%)	0 (0.0%)	1 (0.3%)
42	post-anchor	2 (0.3%)	0 (0.0%)	2 (0.5%)
43	post-anchor	28 (3.9%)	4 (1.7%)	3 (0.8%)
